# Late-life dietary folate restriction reduces biosynthetic processes without compromising healthspan in mice

**DOI:** 10.1101/2024.01.12.575290

**Authors:** Heidi M. Blank, Staci E. Hammer, Laurel Boatright, Courtney Roberts, Katarina E. Heyden, Aravindh Nagarajan, Mitsuhiro Tsuchiya, Marcel Brun, Charles D. Johnson, Patrick J. Stover, Raquel Sitcheran, Brian K. Kennedy, L. Garry Adams, Matt Kaeberlein, Martha S. Field, David W. Threadgill, Helene L. Andrews-Polymenis, Michael Polymenis

## Abstract

Folate is a vitamin required for cell growth and is present in fortified foods in the form of folic acid to prevent congenital abnormalities. The impact of low folate status on life-long health is poorly understood. We found that limiting folate levels with the folate antagonist methotrexate increased the lifespan of yeast and worms. We then restricted folate intake in aged mice and measured various health metrics, metabolites, and gene expression signatures. Limiting folate intake decreased anabolic biosynthetic processes in mice and enhanced metabolic plasticity. Despite reduced serum folate levels in mice with limited folic acid intake, these animals maintained their weight and adiposity late in life, and we did not observe adverse health outcomes. These results argue that the effectiveness of folate dietary interventions may vary depending on an individual’s age and sex. A higher folate intake is advantageous during the early stages of life to support cell divisions needed for proper development. However, a lower folate intake later in life may result in healthier aging.
