## Supplementary material for "Late-life dietary folate restriction reduces biosynthetic processes without compromising healthspan in mice": Figure 4 - source data

### Sheet: Figure4B
ID	Sex	Diet	Feed (g)	feed_bw	RER	Time (clock)	time
510	M	FC+	8.41	0.238244	1.007	13:17:46	378
510	M	FC+	8.42	0.238527	1.03	14:08:46	429
510	M	FC+	8.42	0.238527	1.01	14:59:46	480
510	M	FC+	8.58	0.243059	0.883	15:50:47	531
510	M	FC+	8.58	0.243059	0.955	16:41:46	582
510	M	FC+	8.97	0.254108	0.989	17:32:46	633
510	M	FC+	8.97	0.254108	1.148	18:23:46	684
510	M	FC+	9.02	0.255524	1.091	19:14:47	735
510	M	FC+	9.11	0.258074	0.999	20:05:46	786
510	M	FC+	9.35	0.264873	0.982	20:56:46	837
510	M	FC+	9.35	0.264873	1.018	21:47:46	888
510	M	FC+	9.66	0.273654	0.942	22:38:46	939
510	M	FC+	9.89	0.28017	1.071	23:29:47	990
510	M	FC+	10.17	0.288102	1.089	00:20:46	1041
510	M	FC+	10.17	0.288102	1.083	01:11:47	1092
510	M	FC+	10.49	0.297167	1.007	02:02:46	1143
510	M	FC+	10.49	0.297167	1.087	02:53:46	1194
510	M	FC+	10.49	0.297167	1.009	03:44:46	1245
510	M	FC+	10.71	0.303399	0.847	04:35:46	1296
510	M	FC+	10.84	0.307082	0.968	05:26:46	1347
510	M	FC+	10.87	0.307932	0.951	06:17:46	1398
510	M	FC+	11.21	0.317564	0.911	07:08:46	1449
510	M	FC+	11.21	0.317564	1.008	07:59:47	1500
510	M	FC+	11.23	0.31813	0.948	08:50:46	1551
510	M	FC+	11.23	0.31813	0.87	09:41:46	1602
510	M	FC+	11.26	0.31898	0.852	10:32:46	1653
510	M	FC+	11.26	0.31898	0.849	11:23:46	1704
510	M	FC+	11.4	0.322946	0.844	12:14:46	1755
510	M	FC+	11.4	0.322946	0.941	13:05:47	1806
510	M	FC+	11.45	0.324363	0.885	13:56:46	1857
1359	M	FC+	4.99	0.143391	1.013	13:17:46	378
1359	M	FC+	5.06	0.145402	0.965	14:08:46	429
1359	M	FC+	5.06	0.145402	0.95	14:59:46	480
1359	M	FC+	5.15	0.147989	0.86	15:50:47	531
1359	M	FC+	5.3	0.152299	0.918	16:41:46	582
1359	M	FC+	5.31	0.152586	1.042	17:32:46	633
1359	M	FC+	5.49	0.157759	0.919	18:23:46	684
1359	M	FC+	5.56	0.15977	1.01	19:14:47	735
1359	M	FC+	5.61	0.161207	0.962	20:05:46	786
1359	M	FC+	5.66	0.162644	0.995	20:56:46	837
1359	M	FC+	5.66	0.162644	0.953	21:47:46	888
1359	M	FC+	5.84	0.167816	0.838	22:38:46	939
1359	M	FC+	5.96	0.171264	1	23:29:47	990
1359	M	FC+	6.15	0.176724	0.964	00:20:46	1041
1359	M	FC+	6.45	0.185345	1.001	01:11:47	1092
1359	M	FC+	6.45	0.185345	1.022	02:02:46	1143
1359	M	FC+	6.46	0.185632	0.976	02:53:46	1194
1359	M	FC+	6.51	0.187069	0.886	03:44:46	1245
1359	M	FC+	6.63	0.190517	0.833	04:35:46	1296
1359	M	FC+	6.71	0.192816	0.935	05:26:46	1347
1359	M	FC+	6.79	0.195115	0.848	06:17:46	1398
1359	M	FC+	6.86	0.197126	0.897	07:08:46	1449
1359	M	FC+	6.94	0.199425	0.905	07:59:47	1500
1359	M	FC+	6.97	0.200287	0.858	08:50:46	1551
1359	M	FC+	7.08	0.203448	0.856	09:41:46	1602
1359	M	FC+	7.08	0.203448	0.947	10:32:46	1653
1359	M	FC+	7.17	0.206034	0.897	11:23:46	1704
1359	M	FC+	7.21	0.207184	0.986	12:14:46	1755
1359	M	FC+	7.21	0.207184	0.876	13:05:47	1806
1359	M	FC+	7.29	0.209483	0.873	13:56:46	1857
1370	M	FC+	8.71	0.273041	0.987	13:17:46	378
1370	M	FC+	8.72	0.273354	0.922	14:08:46	429
1370	M	FC+	8.72	0.273354	0.931	14:59:46	480
1370	M	FC+	8.79	0.275549	0.846	15:50:47	531
1370	M	FC+	8.94	0.280251	0.939	16:41:46	582
1370	M	FC+	8.94	0.280251	1.099	17:32:46	633
1370	M	FC+	9.13	0.286207	0.924	18:23:46	684
1370	M	FC+	9.35	0.293103	1.033	19:14:47	735
1370	M	FC+	9.53	0.298746	1.039	20:05:46	786
1370	M	FC+	9.54	0.29906	1.114	20:56:46	837
1370	M	FC+	9.73	0.305016	1.048	21:47:46	888
1370	M	FC+	9.75	0.305643	1.031	22:38:46	939
1370	M	FC+	10.07	0.315674	0.917	23:29:47	990
1370	M	FC+	10.07	0.315674	1.028	00:20:46	1041
1370	M	FC+	10.4	0.326019	0.923	01:11:47	1092
1370	M	FC+	10.65	0.333856	1.044	02:02:46	1143
1370	M	FC+	10.92	0.34232	1.085	02:53:46	1194
1370	M	FC+	10.93	0.342633	1.069	03:44:46	1245
1370	M	FC+	11.17	0.350157	1.001	04:35:46	1296
1370	M	FC+	11.46	0.359248	1.032	05:26:46	1347
1370	M	FC+	11.46	0.359248	1.026	06:17:46	1398
1370	M	FC+	11.65	0.365204	0.958	07:08:46	1449
1370	M	FC+	11.66	0.365517	0.975	07:59:47	1500
1370	M	FC+	11.73	0.367712	0.938	08:50:46	1551
1370	M	FC+	11.73	0.367712	0.894	09:41:46	1602
1370	M	FC+	11.73	0.367712	0.839	10:32:46	1653
1370	M	FC+	11.77	0.368966	0.819	11:23:46	1704
1370	M	FC+	11.77	0.368966	0.866	12:14:46	1755
1370	M	FC+	11.77	0.368966	0.843	13:05:47	1806
1370	M	FC+	11.77	0.368966	0.823	13:56:46	1857
1360	M	FC+	5.87	0.151289	0.904	13:17:46	378
1360	M	FC+	5.9	0.152062	0.81	14:08:46	429
1360	M	FC+	5.9	0.152062	0.856	14:59:46	480
1360	M	FC+	6.11	0.157474	0.832	15:50:47	531
1360	M	FC+	6.12	0.157732	1.022	16:41:46	582
1360	M	FC+	6.5	0.167526	1.002	17:32:46	633
1360	M	FC+	6.5	0.167526	1.034	18:23:46	684
1360	M	FC+	6.51	0.167784	1.054	19:14:47	735
1360	M	FC+	6.53	0.168299	1.083	20:05:46	786
1360	M	FC+	6.61	0.170361	0.959	20:56:46	837
1360	M	FC+	6.95	0.179124	0.878	21:47:46	888
1360	M	FC+	6.96	0.179381	0.968	22:38:46	939
1360	M	FC+	7.13	0.183763	1	23:29:47	990
1360	M	FC+	7.13	0.183763	1.032	00:20:46	1041
1360	M	FC+	7.51	0.193557	0.864	01:11:47	1092
1360	M	FC+	7.52	0.193814	0.994	02:02:46	1143
1360	M	FC+	7.55	0.194588	1.027	02:53:46	1194
1360	M	FC+	7.55	0.194588	0.865	03:44:46	1245
1360	M	FC+	7.66	0.197423	0.778	04:35:46	1296
1360	M	FC+	7.66	0.197423	0.923	05:26:46	1347
1360	M	FC+	7.81	0.201289	0.869	06:17:46	1398
1360	M	FC+	7.97	0.205412	0.931	07:08:46	1449
1360	M	FC+	7.97	0.205412	0.945	07:59:47	1500
1360	M	FC+	7.97	0.205412	0.894	08:50:46	1551
1360	M	FC+	7.99	0.205928	0.872	09:41:46	1602
1360	M	FC+	7.99	0.205928	0.833	10:32:46	1653
1360	M	FC+	8.06	0.207732	0.856	11:23:46	1704
1360	M	FC+	8.06	0.207732	0.899	12:14:46	1755
1360	M	FC+	8.1	0.208763	0.855	13:05:47	1806
1360	M	FC+	8.11	0.209021	0.869	13:56:46	1857
1363	M	FC+	8.28	0.210152	1.029	13:17:46	378
1363	M	FC+	8.37	0.212437	0.894	14:08:46	429
1363	M	FC+	8.37	0.212437	0.961	14:59:46	480
1363	M	FC+	8.44	0.214213	0.841	15:50:47	531
1363	M	FC+	8.44	0.214213	0.955	16:41:46	582
1363	M	FC+	8.44	0.214213	0.888	17:32:46	633
1363	M	FC+	8.75	0.222081	0.838	18:23:46	684
1363	M	FC+	8.75	0.222081	1.051	19:14:47	735
1363	M	FC+	9	0.228426	1.005	20:05:46	786
1363	M	FC+	9	0.228426	1.063	20:56:46	837
1363	M	FC+	9.51	0.241371	0.892	21:47:46	888
1363	M	FC+	9.51	0.241371	1.039	22:38:46	939
1363	M	FC+	9.78	0.248223	1.095	23:29:47	990
1363	M	FC+	10.01	0.254061	1.076	00:20:46	1041
1363	M	FC+	10.34	0.262437	1.071	01:11:47	1092
1363	M	FC+	10.34	0.262437	1.085	02:02:46	1143
1363	M	FC+	10.76	0.273096	1.006	02:53:46	1194
1363	M	FC+	10.77	0.27335	1.084	03:44:46	1245
1363	M	FC+	11.07	0.280964	1.004	04:35:46	1296
1363	M	FC+	11.45	0.290609	1.038	05:26:46	1347
1363	M	FC+	11.47	0.291117	1.071	06:17:46	1398
1363	M	FC+	11.47	0.291117	1.033	07:08:46	1449
1363	M	FC+	11.59	0.294162	0.987	07:59:47	1500
1363	M	FC+	11.59	0.294162	0.965	08:50:46	1551
1363	M	FC+	11.68	0.296447	0.939	09:41:46	1602
1363	M	FC+	11.68	0.296447	0.962	10:32:46	1653
1363	M	FC+	11.68	0.296447	0.877	11:23:46	1704
1363	M	FC+	11.71	0.297208	0.849	12:14:46	1755
1363	M	FC+	11.71	0.297208	0.87	13:05:47	1806
1363	M	FC+	11.71	0.297208	0.822	13:56:46	1857
1343	M	FC+	9.16	0.219139	0.98	13:17:46	378
1343	M	FC+	9.26	0.221531	0.861	14:08:46	429
1343	M	FC+	9.28	0.22201	0.899	14:59:46	480
1343	M	FC+	9.4	0.22488	0.911	15:50:47	531
1343	M	FC+	9.4	0.22488	0.878	16:41:46	582
1343	M	FC+	9.56	0.228708	0.917	17:32:46	633
1343	M	FC+	9.56	0.228708	1	18:23:46	684
1343	M	FC+	9.71	0.232297	0.958	19:14:47	735
1343	M	FC+	9.71	0.232297	0.967	20:05:46	786
1343	M	FC+	9.75	0.233254	0.884	20:56:46	837
1343	M	FC+	9.9	0.236842	0.928	21:47:46	888
1343	M	FC+	9.9	0.236842	0.881	22:38:46	939
1343	M	FC+	10.18	0.243541	0.919	23:29:47	990
1343	M	FC+	10.45	0.25	1.02	00:20:46	1041
1343	M	FC+	10.81	0.258612	1.04	01:11:47	1092
1343	M	FC+	11.05	0.264354	1.049	02:02:46	1143
1343	M	FC+	11.28	0.269856	1.042	02:53:46	1194
1343	M	FC+	11.47	0.274402	1.029	03:44:46	1245
1343	M	FC+	11.66	0.278947	1.021	04:35:46	1296
1343	M	FC+	11.66	0.278947	0.989	05:26:46	1347
1343	M	FC+	12.18	0.291388	0.964	06:17:46	1398
1343	M	FC+	12.18	0.291388	1.048	07:08:46	1449
1343	M	FC+	12.18	0.291388	1.029	07:59:47	1500
1343	M	FC+	12.43	0.297368	0.913	08:50:46	1551
1343	M	FC+	12.43	0.297368	1.07	09:41:46	1602
1343	M	FC+	12.43	0.297368	0.923	10:32:46	1653
1343	M	FC+	12.43	0.297368	0.843	11:23:46	1704
1343	M	FC+	12.43	0.297368	0.845	12:14:46	1755
1343	M	FC+	12.44	0.297608	0.824	13:05:47	1806
1343	M	FC+	12.44	0.297608	0.791	13:56:46	1857
1353	M	FC+	6.14	0.15049	0.844	13:17:46	378
1353	M	FC+	6.2	0.151961	0.802	14:08:46	429
1353	M	FC+	6.21	0.152206	0.87	14:59:46	480
1353	M	FC+	6.35	0.155637	0.886	15:50:47	531
1353	M	FC+	6.36	0.155882	0.915	16:41:46	582
1353	M	FC+	6.42	0.157353	0.851	17:32:46	633
1353	M	FC+	6.51	0.159559	0.975	18:23:46	684
1353	M	FC+	6.51	0.159559	0.861	19:14:47	735
1353	M	FC+	6.51	0.159559	0.867	20:05:46	786
1353	M	FC+	6.63	0.1625	0.918	20:56:46	837
1353	M	FC+	6.96	0.170588	0.935	21:47:46	888
1353	M	FC+	6.99	0.171324	0.985	22:38:46	939
1353	M	FC+	7.27	0.178186	1.037	23:29:47	990
1353	M	FC+	7.62	0.186765	1.038	00:20:46	1041
1353	M	FC+	7.63	0.18701	1.042	01:11:47	1092
1353	M	FC+	7.63	0.18701	1.031	02:02:46	1143
1353	M	FC+	7.63	0.18701	0.941	02:53:46	1194
1353	M	FC+	7.72	0.189216	0.842	03:44:46	1245
1353	M	FC+	7.73	0.189461	0.925	04:35:46	1296
1353	M	FC+	7.73	0.189461	0.832	05:26:46	1347
1353	M	FC+	7.82	0.191667	0.823	06:17:46	1398
1353	M	FC+	7.97	0.195343	0.94	07:08:46	1449
1353	M	FC+	7.97	0.195343	0.885	07:59:47	1500
1353	M	FC+	8.02	0.196569	0.871	08:50:46	1551
1353	M	FC+	8.04	0.197059	0.837	09:41:46	1602
1353	M	FC+	8.12	0.19902	0.928	10:32:46	1653
1353	M	FC+	8.12	0.19902	0.849	11:23:46	1704
1353	M	FC+	8.12	0.19902	0.84	12:14:46	1755
1353	M	FC+	8.17	0.200245	0.793	13:05:47	1806
1353	M	FC+	8.18	0.20049	0.841	13:56:46	1857
1354	M	FC+	6.49	0.145843	0.947	13:17:46	378
1354	M	FC+	6.54	0.146966	0.84	14:08:46	429
1354	M	FC+	6.54	0.146966	0.817	14:59:46	480
1354	M	FC+	6.6	0.148315	0.918	15:50:47	531
1354	M	FC+	6.62	0.148764	0.917	16:41:46	582
1354	M	FC+	6.72	0.151011	0.93	17:32:46	633
1354	M	FC+	6.87	0.154382	0.898	18:23:46	684
1354	M	FC+	7.06	0.158652	1.014	19:14:47	735
1354	M	FC+	7.56	0.169888	1.026	20:05:46	786
1354	M	FC+	7.56	0.169888	1.073	20:56:46	837
1354	M	FC+	7.56	0.169888	1.032	21:47:46	888
1354	M	FC+	7.56	0.169888	0.969	22:38:46	939
1354	M	FC+	7.64	0.171685	0.931	23:29:47	990
1354	M	FC+	7.92	0.177978	1.019	00:20:46	1041
1354	M	FC+	8.17	0.183596	0.914	01:11:47	1092
1354	M	FC+	8.17	0.183596	0.979	02:02:46	1143
1354	M	FC+	8.5	0.191011	0.938	02:53:46	1194
1354	M	FC+	8.5	0.191011	1.032	03:44:46	1245
1354	M	FC+	8.58	0.192809	0.953	04:35:46	1296
1354	M	FC+	8.73	0.19618	0.996	05:26:46	1347
1354	M	FC+	8.84	0.198652	1.017	06:17:46	1398
1354	M	FC+	8.98	0.201798	0.996	07:08:46	1449
1354	M	FC+	9.02	0.202697	0.939	07:59:47	1500
1354	M	FC+	9.31	0.209213	0.968	08:50:46	1551
1354	M	FC+	9.31	0.209213	0.984	09:41:46	1602
1354	M	FC+	9.42	0.211685	0.935	10:32:46	1653
1354	M	FC+	9.42	0.211685	1.004	11:23:46	1704
1354	M	FC+	9.42	0.211685	0.862	12:14:46	1755
1354	M	FC+	9.76	0.219326	0.804	13:05:47	1806
1354	M	FC+	9.77	0.219551	0.971	13:56:46	1857
1350	M	FC-	7.93	0.230523	1.136	13:17:46	378
1350	M	FC-	7.95	0.231105	1.078	14:08:46	429
1350	M	FC-	7.95	0.231105	0.972	14:59:46	480
1350	M	FC-	7.97	0.231686	0.897	15:50:47	531
1350	M	FC-	7.97	0.231686	0.81	16:41:46	582
1350	M	FC-	8.01	0.232849	0.932	17:32:46	633
1350	M	FC-	8.26	0.240116	0.899	18:23:46	684
1350	M	FC-	8.27	0.240407	1.077	19:14:47	735
1350	M	FC-	8.28	0.240698	1.011	20:05:46	786
1350	M	FC-	8.59	0.249709	1.012	20:56:46	837
1350	M	FC-	8.83	0.256686	1.14	21:47:46	888
1350	M	FC-	8.94	0.259884	1.126	22:38:46	939
1350	M	FC-	9.4	0.273256	1.117	23:29:47	990
1350	M	FC-	9.41	0.273547	1.079	00:20:46	1041
1350	M	FC-	9.55	0.277616	1.053	01:11:47	1092
1350	M	FC-	9.87	0.286919	1.103	02:02:46	1143
1350	M	FC-	10.66	0.309884	1.089	02:53:46	1194
1350	M	FC-	10.66	0.309884	1.114	03:44:46	1245
1350	M	FC-	10.66	0.309884	1.108	04:35:46	1296
1350	M	FC-	10.67	0.310174	1.125	05:26:46	1347
1350	M	FC-	10.77	0.313081	1.103	06:17:46	1398
1350	M	FC-	11.1	0.322674	1.042	07:08:46	1449
1350	M	FC-	11.11	0.322965	1.068	07:59:47	1500
1350	M	FC-	11.31	0.328779	0.903	08:50:46	1551
1350	M	FC-	11.31	0.328779	1.076	09:41:46	1602
1350	M	FC-	11.31	0.328779	0.935	10:32:46	1653
1350	M	FC-	11.51	0.334593	1.049	11:23:46	1704
1350	M	FC-	11.52	0.334884	1.052	12:14:46	1755
1350	M	FC-	11.89	0.34564	0.927	13:05:47	1806
1350	M	FC-	11.89	0.34564	1.087	13:56:46	1857
1364	M	FC-	10.33	0.29942	0.991	13:17:46	378
1364	M	FC-	10.4	0.301449	0.967	14:08:46	429
1364	M	FC-	10.59	0.306957	0.901	14:59:46	480
1364	M	FC-	10.64	0.308406	1.031	15:50:47	531
1364	M	FC-	10.64	0.308406	0.907	16:41:46	582
1364	M	FC-	10.68	0.309565	0.957	17:32:46	633
1364	M	FC-	11	0.318841	1.005	18:23:46	684
1364	M	FC-	11.09	0.321449	1.015	19:14:47	735
1364	M	FC-	11.23	0.325507	0.891	20:05:46	786
1364	M	FC-	11.25	0.326087	0.93	20:56:46	837
1364	M	FC-	11.6	0.336232	1.005	21:47:46	888
1364	M	FC-	11.72	0.33971	1.047	22:38:46	939
1364	M	FC-	12.1	0.350725	1.042	23:29:47	990
1364	M	FC-	12.17	0.352754	1.016	00:20:46	1041
1364	M	FC-	12.37	0.358551	0.978	01:11:47	1092
1364	M	FC-	12.66	0.366957	0.898	02:02:46	1143
1364	M	FC-	12.66	0.366957	0.956	02:53:46	1194
1364	M	FC-	12.85	0.372464	1.046	03:44:46	1245
1364	M	FC-	12.97	0.375942	0.965	04:35:46	1296
1364	M	FC-	13.29	0.385217	0.989	05:26:46	1347
1364	M	FC-	13.38	0.387826	1.009	06:17:46	1398
1364	M	FC-	13.44	0.389565	0.981	07:08:46	1449
1364	M	FC-	13.63	0.395072	0.89	07:59:47	1500
1364	M	FC-	13.66	0.395942	0.921	08:50:46	1551
1364	M	FC-	13.67	0.396232	0.841	09:41:46	1602
1364	M	FC-	13.67	0.396232	0.86	10:32:46	1653
1364	M	FC-	13.82	0.40058	0.843	11:23:46	1704
1364	M	FC-	13.82	0.40058	0.953	12:14:46	1755
1364	M	FC-	13.82	0.40058	0.959	13:05:47	1806
1364	M	FC-	13.82	0.40058	0.919	13:56:46	1857
1377	M	FC-	8.93	0.280818	0.849	13:17:46	378
1377	M	FC-	8.96	0.281761	0.82	14:08:46	429
1377	M	FC-	8.96	0.281761	0.809	14:59:46	480
1377	M	FC-	9.21	0.289623	0.815	15:50:47	531
1377	M	FC-	9.22	0.289937	1.05	16:41:46	582
1377	M	FC-	9.22	0.289937	0.987	17:32:46	633
1377	M	FC-	9.72	0.30566	0.914	18:23:46	684
1377	M	FC-	9.72	0.30566	1.133	19:14:47	735
1377	M	FC-	9.72	0.30566	1.143	20:05:46	786
1377	M	FC-	9.73	0.305975	0.977	20:56:46	837
1377	M	FC-	9.97	0.313522	0.853	21:47:46	888
1377	M	FC-	10.01	0.31478	1	22:38:46	939
1377	M	FC-	10.21	0.321069	1.023	23:29:47	990
1377	M	FC-	10.4	0.327044	0.928	00:20:46	1041
1377	M	FC-	10.81	0.339937	1.05	01:11:47	1092
1377	M	FC-	10.82	0.340252	1.01	02:02:46	1143
1377	M	FC-	11.2	0.352201	0.883	02:53:46	1194
1377	M	FC-	11.33	0.356289	1.05	03:44:46	1245
1377	M	FC-	11.41	0.358805	1.075	04:35:46	1296
1377	M	FC-	11.72	0.368553	1.067	05:26:46	1347
1377	M	FC-	11.72	0.368553	1.058	06:17:46	1398
1377	M	FC-	11.83	0.372013	1.004	07:08:46	1449
1377	M	FC-	11.83	0.372013	0.86	07:59:47	1500
1377	M	FC-	12.29	0.386478	0.85	08:50:46	1551
1377	M	FC-	12.29	0.386478	1.092	09:41:46	1602
1377	M	FC-	12.29	0.386478	1.036	10:32:46	1653
1377	M	FC-	12.29	0.386478	1.014	11:23:46	1704
1377	M	FC-	12.29	0.386478	0.872	12:14:46	1755
1377	M	FC-	12.55	0.394654	1.022	13:05:47	1806
1377	M	FC-	12.55	0.394654	1.046	13:56:46	1857
1346	M	FC-	8.28	0.20962	0.914	13:17:46	378
1346	M	FC-	8.37	0.211899	0.87	14:08:46	429
1346	M	FC-	8.37	0.211899	0.829	14:59:46	480
1346	M	FC-	8.52	0.215696	1.148	15:50:47	531
1346	M	FC-	8.95	0.226582	0.99	16:41:46	582
1346	M	FC-	8.96	0.226835	1.329	17:32:46	633
1346	M	FC-	8.96	0.226835	1.133	18:23:46	684
1346	M	FC-	8.97	0.227089	1.157	19:14:47	735
1346	M	FC-	9.14	0.231392	1.108	20:05:46	786
1346	M	FC-	9.14	0.231392	0.89	20:56:46	837
1346	M	FC-	9.34	0.236456	1.023	21:47:46	888
1346	M	FC-	9.78	0.247595	1.182	22:38:46	939
1346	M	FC-	9.93	0.251392	1.122	23:29:47	990
1346	M	FC-	10.08	0.25519	1.184	00:20:46	1041
1346	M	FC-	10.29	0.260506	1.027	01:11:47	1092
1346	M	FC-	10.54	0.266835	1.105	02:02:46	1143
1346	M	FC-	11.02	0.278987	0.995	02:53:46	1194
1346	M	FC-	11.05	0.279747	1.121	03:44:46	1245
1346	M	FC-	11.15	0.282278	0.979	04:35:46	1296
1346	M	FC-	11.22	0.284051	0.932	05:26:46	1347
1346	M	FC-	11.39	0.288354	0.937	06:17:46	1398
1346	M	FC-	11.46	0.290127	1.034	07:08:46	1449
1346	M	FC-	11.58	0.293165	0.918	07:59:47	1500
1346	M	FC-	11.58	0.293165	0.894	08:50:46	1551
1346	M	FC-	11.65	0.294937	1.066	09:41:46	1602
1346	M	FC-	11.66	0.29519	0.927	10:32:46	1653
1346	M	FC-	11.76	0.297722	0.879	11:23:46	1704
1346	M	FC-	11.76	0.297722	0.902	12:14:46	1755
1346	M	FC-	11.86	0.300253	0.855	13:05:47	1806
1346	M	FC-	11.86	0.300253	0.915	13:56:46	1857
1357	M	FC-	5.12	0.130946	0.839	13:17:46	378
1357	M	FC-	5.16	0.131969	0.833	14:08:46	429
1357	M	FC-	5.17	0.132225	0.809	14:59:46	480
1357	M	FC-	5.17	0.132225	0.796	15:50:47	531
1357	M	FC-	5.22	0.133504	0.827	16:41:46	582
1357	M	FC-	5.29	0.135294	0.889	17:32:46	633
1357	M	FC-	5.29	0.135294	0.799	18:23:46	684
1357	M	FC-	5.39	0.137852	0.943	19:14:47	735
1357	M	FC-	5.58	0.142711	1.005	20:05:46	786
1357	M	FC-	5.7	0.14578	0.971	20:56:46	837
1357	M	FC-	5.97	0.152685	0.993	21:47:46	888
1357	M	FC-	6.22	0.159079	1.012	22:38:46	939
1357	M	FC-	6.22	0.159079	1.024	23:29:47	990
1357	M	FC-	6.53	0.167008	1.053	00:20:46	1041
1357	M	FC-	6.53	0.167008	1.009	01:11:47	1092
1357	M	FC-	6.71	0.171611	1.011	02:02:46	1143
1357	M	FC-	6.71	0.171611	0.995	02:53:46	1194
1357	M	FC-	7.09	0.18133	0.993	03:44:46	1245
1357	M	FC-	7.25	0.185422	1.029	04:35:46	1296
1357	M	FC-	7.25	0.185422	0.977	05:26:46	1347
1357	M	FC-	7.25	0.185422	0.967	06:17:46	1398
1357	M	FC-	7.52	0.192327	0.964	07:08:46	1449
1357	M	FC-	7.52	0.192327	0.994	07:59:47	1500
1357	M	FC-	7.58	0.193862	0.963	08:50:46	1551
1357	M	FC-	7.58	0.193862	0.903	09:41:46	1602
1357	M	FC-	7.58	0.193862	0.856	10:32:46	1653
1357	M	FC-	7.6	0.194373	0.912	11:23:46	1704
1357	M	FC-	7.61	0.194629	0.915	12:14:46	1755
1357	M	FC-	7.65	0.195652	0.861	13:05:47	1806
1357	M	FC-	7.66	0.195908	0.816	13:56:46	1857
1369	M	FC-	6.43	0.15569	0.873	13:17:46	378
1369	M	FC-	6.61	0.160048	0.86	14:08:46	429
1369	M	FC-	6.61	0.160048	0.991	14:59:46	480
1369	M	FC-	6.61	0.160048	0.887	15:50:47	531
1369	M	FC-	6.68	0.161743	0.934	16:41:46	582
1369	M	FC-	6.89	0.166828	1.043	17:32:46	633
1369	M	FC-	6.89	0.166828	0.958	18:23:46	684
1369	M	FC-	6.9	0.16707	0.874	19:14:47	735
1369	M	FC-	7.12	0.172397	0.966	20:05:46	786
1369	M	FC-	7.13	0.172639	0.903	20:56:46	837
1369	M	FC-	7.15	0.173123	0.842	21:47:46	888
1369	M	FC-	7.54	0.182567	0.993	22:38:46	939
1369	M	FC-	7.54	0.182567	0.943	23:29:47	990
1369	M	FC-	7.77	0.188136	1.034	00:20:46	1041
1369	M	FC-	8.31	0.201211	1.057	01:11:47	1092
1369	M	FC-	8.32	0.201453	1.02	02:02:46	1143
1369	M	FC-	8.38	0.202906	1.028	02:53:46	1194
1369	M	FC-	8.41	0.203632	0.949	03:44:46	1245
1369	M	FC-	8.48	0.205327	0.878	04:35:46	1296
1369	M	FC-	8.66	0.209685	0.937	05:26:46	1347
1369	M	FC-	8.69	0.210412	0.939	06:17:46	1398
1369	M	FC-	8.98	0.217433	0.986	07:08:46	1449
1369	M	FC-	8.98	0.217433	0.898	07:59:47	1500
1369	M	FC-	8.98	0.217433	0.902	08:50:46	1551
1369	M	FC-	9.18	0.222276	0.966	09:41:46	1602
1369	M	FC-	9.18	0.222276	0.982	10:32:46	1653
1369	M	FC-	9.18	0.222276	0.882	11:23:46	1704
1369	M	FC-	9.18	0.222276	0.868	12:14:46	1755
1369	M	FC-	9.2	0.22276	0.849	13:05:47	1806
1369	M	FC-	9.2	0.22276	0.81	13:56:46	1857
1355	M	FC-	8.25	0.205224	0.932	13:17:46	378
1355	M	FC-	8.27	0.205721	0.85	14:08:46	429
1355	M	FC-	8.39	0.208706	0.986	14:59:46	480
1355	M	FC-	8.39	0.208706	0.947	15:50:47	531
1355	M	FC-	8.39	0.208706	0.894	16:41:46	582
1355	M	FC-	8.57	0.213184	0.976	17:32:46	633
1355	M	FC-	8.57	0.213184	0.93	18:23:46	684
1355	M	FC-	8.74	0.217413	1.001	19:14:47	735
1355	M	FC-	8.8	0.218905	0.99	20:05:46	786
1355	M	FC-	9.03	0.224627	1.053	20:56:46	837
1355	M	FC-	9.03	0.224627	0.982	21:47:46	888
1355	M	FC-	9.42	0.234328	1.032	22:38:46	939
1355	M	FC-	9.54	0.237313	1.005	23:29:47	990
1355	M	FC-	9.86	0.245274	1.066	00:20:46	1041
1355	M	FC-	9.86	0.245274	0.985	01:11:47	1092
1355	M	FC-	9.86	0.245274	0.886	02:02:46	1143
1355	M	FC-	10.24	0.254726	0.839	02:53:46	1194
1355	M	FC-	10.38	0.258209	1.026	03:44:46	1245
1355	M	FC-	10.4	0.258706	1.006	04:35:46	1296
1355	M	FC-	10.52	0.261692	0.952	05:26:46	1347
1355	M	FC-	10.52	0.261692	0.901	06:17:46	1398
1355	M	FC-	10.73	0.266915	1.002	07:08:46	1449
1355	M	FC-	10.8	0.268657	0.992	07:59:47	1500
1355	M	FC-	10.81	0.268905	0.859	08:50:46	1551
1355	M	FC-	10.98	0.273134	0.976	09:41:46	1602
1355	M	FC-	10.98	0.273134	0.944	10:32:46	1653
1355	M	FC-	10.98	0.273134	0.894	11:23:46	1704
1355	M	FC-	10.98	0.273134	0.863	12:14:46	1755
1355	M	FC-	11.05	0.274876	0.95	13:05:47	1806
1355	M	FC-	11.06	0.275124	0.903	13:56:46	1857
1367	M	FC-	9.25	0.207399	1.027	13:17:46	378
1367	M	FC-	9.56	0.21435	1.008	14:08:46	429
1367	M	FC-	10.84	0.243049	0.99	14:59:46	480
1367	M	FC-	10.84	0.243049	1.029	15:50:47	531
1367	M	FC-	10.84	0.243049	1.005	16:41:46	582
1367	M	FC-	11.12	0.249327	1.053	17:32:46	633
1367	M	FC-	11.39	0.255381	1.063	18:23:46	684
1367	M	FC-	11.39	0.255381	0.995	19:14:47	735
1367	M	FC-	11.39	0.255381	1.051	20:05:46	786
1367	M	FC-	11.48	0.257399	1.047	20:56:46	837
1367	M	FC-	11.48	0.257399	1.049	21:47:46	888
1367	M	FC-	11.57	0.259417	1.057	22:38:46	939
1367	M	FC-	12.58	0.282063	1.064	23:29:47	990
1367	M	FC-	12.58	0.282063	1.049	00:20:46	1041
1367	M	FC-	12.58	0.282063	1.043	01:11:47	1092
1367	M	FC-	12.58	0.282063	1.023	02:02:46	1143
1367	M	FC-	12.58	0.282063	1.032	02:53:46	1194
1367	M	FC-	12.9	0.289238	1.012	03:44:46	1245
1367	M	FC-	13.15	0.294843	1.054	04:35:46	1296
1367	M	FC-	13.86	0.310762	1.044	05:26:46	1347
1367	M	FC-	13.86	0.310762	0.964	06:17:46	1398
1367	M	FC-	13.86	0.310762	0.937	07:08:46	1449
1367	M	FC-	13.86	0.310762	0.927	07:59:47	1500
1367	M	FC-	13.86	0.310762	0.984	08:50:46	1551
1367	M	FC-	13.86	0.310762	0.877	09:41:46	1602
1367	M	FC-	14.04	0.314798	0.965	10:32:46	1653
1367	M	FC-	14.04	0.314798	0.913	11:23:46	1704
1367	M	FC-	14.04	0.314798	0.983	12:14:46	1755
1367	M	FC-	14.04	0.314798	0.902	13:05:47	1806
1367	M	FC-	14.72	0.330045	0.966	13:56:46	1857
1302	F	FC+	11.15	0.38986	0.969	13:24:54	385
1302	F	FC+	11.15	0.38986	1.009	14:15:54	436
1302	F	FC+	11.15	0.38986	0.902	15:06:54	487
1302	F	FC+	11.26	0.393706	0.833	15:57:53	538
1302	F	FC+	11.47	0.401049	0.841	16:48:54	589
1302	F	FC+	11.56	0.404196	0.926	17:39:53	640
1302	F	FC+	11.72	0.40979	0.922	18:30:53	691
1302	F	FC+	11.82	0.413287	0.919	19:21:54	742
1302	F	FC+	11.82	0.413287	0.819	20:12:54	793
1302	F	FC+	11.96	0.418182	0.804	21:03:53	844
1302	F	FC+	12.32	0.430769	0.862	21:54:54	895
1302	F	FC+	12.32	0.430769	0.98	22:45:54	946
1302	F	FC+	12.46	0.435664	0.915	23:36:53	997
1302	F	FC+	12.64	0.441958	0.882	00:27:53	1048
1302	F	FC+	13.25	0.463287	0.967	01:18:53	1099
1302	F	FC+	13.25	0.463287	1.046	02:09:54	1150
1302	F	FC+	13.79	0.482168	0.971	03:00:53	1201
1302	F	FC+	13.79	0.482168	1.05	03:51:53	1252
1302	F	FC+	13.79	0.482168	1.013	04:42:53	1303
1302	F	FC+	13.85	0.484266	0.876	05:33:54	1354
1302	F	FC+	14.02	0.49021	0.92	06:24:53	1405
1302	F	FC+	14.02	0.49021	0.953	07:15:54	1456
1302	F	FC+	14.02	0.49021	0.859	08:06:53	1507
1302	F	FC+	14.02	0.49021	0.846	08:57:53	1558
1302	F	FC+	14.04	0.490909	0.815	09:48:54	1609
1302	F	FC+	14.04	0.490909	0.829	10:39:54	1660
1302	F	FC+	14.06	0.491608	0.795	11:30:54	1711
1302	F	FC+	14.18	0.495804	0.807	12:21:54	1762
1302	F	FC+	14.55	0.508741	0.834	13:12:53	1813
1302	F	FC+	14.55	0.508741	0.943	14:03:54	1864
1306	F	FC+	4.4	0.156028	0.921	13:24:54	385
1306	F	FC+	4.41	0.156383	0.887	14:15:54	436
1306	F	FC+	4.41	0.156383	0.814	15:06:54	487
1306	F	FC+	4.5	0.159574	0.826	15:57:53	538
1306	F	FC+	4.58	0.162411	0.868	16:48:54	589
1306	F	FC+	4.67	0.165603	0.853	17:39:53	640
1306	F	FC+	4.74	0.168085	0.886	18:30:53	691
1306	F	FC+	4.74	0.168085	0.92	19:21:54	742
1306	F	FC+	4.86	0.17234	0.824	20:12:54	793
1306	F	FC+	4.99	0.17695	0.912	21:03:53	844
1306	F	FC+	5.14	0.18227	0.973	21:54:54	895
1306	F	FC+	5.2	0.184397	0.958	22:45:54	946
1306	F	FC+	5.2	0.184397	0.925	23:36:53	997
1306	F	FC+	5.34	0.189362	0.917	00:27:53	1048
1306	F	FC+	5.47	0.193972	0.98	01:18:53	1099
1306	F	FC+	5.66	0.200709	0.977	02:09:54	1150
1306	F	FC+	5.75	0.203901	0.965	03:00:53	1201
1306	F	FC+	5.83	0.206738	0.925	03:51:53	1252
1306	F	FC+	6.19	0.219504	0.98	04:42:53	1303
1306	F	FC+	6.19	0.219504	1.005	05:33:54	1354
1306	F	FC+	6.19	0.219504	1.011	06:24:53	1405
1306	F	FC+	6.19	0.219504	0.906	07:15:54	1456
1306	F	FC+	6.22	0.220567	0.857	08:06:53	1507
1306	F	FC+	6.26	0.221986	0.895	08:57:53	1558
1306	F	FC+	6.3	0.223404	0.873	09:48:54	1609
1306	F	FC+	6.3	0.223404	0.847	10:39:54	1660
1306	F	FC+	6.42	0.22766	0.825	11:30:54	1711
1306	F	FC+	6.42	0.22766	0.926	12:21:54	1762
1306	F	FC+	6.5	0.230496	0.848	13:12:53	1813
1306	F	FC+	6.53	0.23156	0.89	14:03:54	1864
1320	F	FC+	10.09	0.300298	0.91	13:24:54	385
1320	F	FC+	10.11	0.300893	0.935	14:15:54	436
1320	F	FC+	10.11	0.300893	0.831	15:06:54	487
1320	F	FC+	10.18	0.302976	0.78	15:57:53	538
1320	F	FC+	10.22	0.304167	0.882	16:48:54	589
1320	F	FC+	10.22	0.304167	0.852	17:39:53	640
1320	F	FC+	10.22	0.304167	0.776	18:30:53	691
1320	F	FC+	10.39	0.309226	0.792	19:21:54	742
1320	F	FC+	10.56	0.314286	0.894	20:12:54	793
1320	F	FC+	10.56	0.314286	0.949	21:03:53	844
1320	F	FC+	10.56	0.314286	0.831	21:54:54	895
1320	F	FC+	10.7	0.318452	0.821	22:45:54	946
1320	F	FC+	11.27	0.335417	0.971	23:36:53	997
1320	F	FC+	11.27	0.335417	1.138	00:27:53	1048
1320	F	FC+	11.33	0.337202	1.124	01:18:53	1099
1320	F	FC+	11.88	0.353571	1.058	02:09:54	1150
1320	F	FC+	12.05	0.358631	1.08	03:00:53	1201
1320	F	FC+	12.34	0.367262	1.096	03:51:53	1252
1320	F	FC+	12.35	0.36756	1.08	04:42:53	1303
1320	F	FC+	12.44	0.370238	1.037	05:33:54	1354
1320	F	FC+	12.65	0.376488	0.999	06:24:53	1405
1320	F	FC+	13.05	0.388393	0.967	07:15:54	1456
1320	F	FC+	13.05	0.388393	1.02	08:06:53	1507
1320	F	FC+	13.05	0.388393	0.98	08:57:53	1558
1320	F	FC+	13.25	0.394345	0.946	09:48:54	1609
1320	F	FC+	13.26	0.394643	0.999	10:39:54	1660
1320	F	FC+	13.26	0.394643	0.943	11:30:54	1711
1320	F	FC+	13.35	0.397321	0.904	12:21:54	1762
1320	F	FC+	13.49	0.401488	0.966	13:12:53	1813
1320	F	FC+	13.49	0.401488	0.976	14:03:54	1864
1384	F	FC+	8.87	0.315658	0.829	13:24:54	385
1384	F	FC+	8.89	0.31637	0.88	14:15:54	436
1384	F	FC+	8.89	0.31637	0.897	15:06:54	487
1384	F	FC+	8.89	0.31637	0.879	15:57:53	538
1384	F	FC+	9.01	0.320641	0.808	16:48:54	589
1384	F	FC+	9.21	0.327758	0.833	17:39:53	640
1384	F	FC+	9.21	0.327758	0.941	18:30:53	691
1384	F	FC+	9.37	0.333452	0.871	19:21:54	742
1384	F	FC+	9.51	0.338434	0.918	20:12:54	793
1384	F	FC+	9.53	0.339146	0.913	21:03:53	844
1384	F	FC+	9.67	0.344128	0.881	21:54:54	895
1384	F	FC+	9.87	0.351246	0.92	22:45:54	946
1384	F	FC+	10.37	0.369039	0.975	23:36:53	997
1384	F	FC+	10.54	0.375089	1.034	00:27:53	1048
1384	F	FC+	11.24	0.4	1.091	01:18:53	1099
1384	F	FC+	11.24	0.4	1.055	02:09:54	1150
1384	F	FC+	11.24	0.4	1.066	03:00:53	1201
1384	F	FC+	11.27	0.401068	0.997	03:51:53	1252
1384	F	FC+	11.35	0.403915	0.946	04:42:53	1303
1384	F	FC+	11.37	0.404626	0.827	05:33:54	1354
1384	F	FC+	11.44	0.407117	0.86	06:24:53	1405
1384	F	FC+	11.44	0.407117	0.889	07:15:54	1456
1384	F	FC+	11.6	0.412811	0.836	08:06:53	1507
1384	F	FC+	11.6	0.412811	0.905	08:57:53	1558
1384	F	FC+	11.98	0.426335	0.891	09:48:54	1609
1384	F	FC+	11.98	0.426335	0.964	10:39:54	1660
1384	F	FC+	12.3	0.437722	0.939	11:30:54	1711
1384	F	FC+	12.3	0.437722	0.94	12:21:54	1762
1384	F	FC+	12.39	0.440925	0.897	13:12:53	1813
1384	F	FC+	12.69	0.451601	1.006	14:03:54	1864
1326	F	FC+	7.72	0.231138	0.884	13:24:54	385
1326	F	FC+	7.8	0.233533	0.873	14:15:54	436
1326	F	FC+	7.86	0.235329	0.899	15:06:54	487
1326	F	FC+	7.91	0.236826	0.893	15:57:53	538
1326	F	FC+	7.92	0.237126	0.862	16:48:54	589
1326	F	FC+	7.93	0.237425	0.803	17:39:53	640
1326	F	FC+	8.29	0.248204	0.851	18:30:53	691
1326	F	FC+	8.3	0.248503	0.978	19:21:54	742
1326	F	FC+	8.3	0.248503	0.948	20:12:54	793
1326	F	FC+	8.43	0.252395	0.95	21:03:53	844
1326	F	FC+	8.58	0.256886	1.019	21:54:54	895
1326	F	FC+	8.78	0.262874	0.968	22:45:54	946
1326	F	FC+	8.94	0.267665	0.964	23:36:53	997
1326	F	FC+	9.25	0.276946	1.032	00:27:53	1048
1326	F	FC+	9.3	0.278443	1.023	01:18:53	1099
1326	F	FC+	9.3	0.278443	0.934	02:09:54	1150
1326	F	FC+	9.56	0.286228	0.904	03:00:53	1201
1326	F	FC+	9.61	0.287725	1.007	03:51:53	1252
1326	F	FC+	9.8	0.293413	0.947	04:42:53	1303
1326	F	FC+	9.99	0.299102	0.95	05:33:54	1354
1326	F	FC+	10.16	0.304192	1.051	06:24:53	1405
1326	F	FC+	10.16	0.304192	0.97	07:15:54	1456
1326	F	FC+	10.16	0.304192	0.926	08:06:53	1507
1326	F	FC+	10.28	0.307784	0.933	08:57:53	1558
1326	F	FC+	10.28	0.307784	0.973	09:48:54	1609
1326	F	FC+	10.29	0.308084	0.848	10:39:54	1660
1326	F	FC+	10.34	0.309581	0.864	11:30:54	1711
1326	F	FC+	10.34	0.309581	0.844	12:21:54	1762
1326	F	FC+	10.4	0.311377	0.811	13:12:53	1813
1326	F	FC+	10.4	0.311377	0.86	14:03:54	1864
1331	F	FC+	9.77	0.278348	0.915	13:24:54	385
1331	F	FC+	10.06	0.28661	0.956	14:15:54	436
1331	F	FC+	10.06	0.28661	0.983	15:06:54	487
1331	F	FC+	10.22	0.291168	0.97	15:57:53	538
1331	F	FC+	10.22	0.291168	1.021	16:48:54	589
1331	F	FC+	10.45	0.297721	1.013	17:39:53	640
1331	F	FC+	10.78	0.307123	0.978	18:30:53	691
1331	F	FC+	11.09	0.315954	1.063	19:21:54	742
1331	F	FC+	11.09	0.315954	1.03	20:12:54	793
1331	F	FC+	11.1	0.316239	1.046	21:03:53	844
1331	F	FC+	11.6	0.330484	0.962	21:54:54	895
1331	F	FC+	11.89	0.338746	1.042	22:45:54	946
1331	F	FC+	11.99	0.341595	1.057	23:36:53	997
1331	F	FC+	12.43	0.354131	1.094	00:27:53	1048
1331	F	FC+	12.43	0.354131	1.071	01:18:53	1099
1331	F	FC+	12.43	0.354131	1.062	02:09:54	1150
1331	F	FC+	12.84	0.365812	0.921	03:00:53	1201
1331	F	FC+	13.12	0.373789	1.022	03:51:53	1252
1331	F	FC+	13.17	0.375214	1.033	04:42:53	1303
1331	F	FC+	13.17	0.375214	1.044	05:33:54	1354
1331	F	FC+	13.17	0.375214	0.948	06:24:53	1405
1331	F	FC+	13.37	0.380912	0.899	07:15:54	1456
1331	F	FC+	13.37	0.380912	0.954	08:06:53	1507
1331	F	FC+	13.75	0.391738	0.844	08:57:53	1558
1331	F	FC+	13.76	0.392023	0.999	09:48:54	1609
1331	F	FC+	13.76	0.392023	0.965	10:39:54	1660
1331	F	FC+	14.02	0.39943	0.993	11:30:54	1711
1331	F	FC+	14.02	0.39943	0.973	12:21:54	1762
1331	F	FC+	14.27	0.406553	1.016	13:12:53	1813
1331	F	FC+	14.27	0.406553	0.964	14:03:54	1864
506	F	FC+	7.02	0.26692	0.837	13:24:54	385
506	F	FC+	7.02	0.26692	0.974	14:15:54	436
506	F	FC+	7.03	0.2673	0.948	15:06:54	487
506	F	FC+	7.25	0.275665	0.91	15:57:53	538
506	F	FC+	7.25	0.275665	0.918	16:48:54	589
506	F	FC+	7.25	0.275665	0.941	17:39:53	640
506	F	FC+	7.38	0.280608	0.865	18:30:53	691
506	F	FC+	7.38	0.280608	0.903	19:21:54	742
506	F	FC+	7.51	0.285551	0.929	20:12:54	793
506	F	FC+	7.51	0.285551	0.857	21:03:53	844
506	F	FC+	7.72	0.293536	0.897	21:54:54	895
506	F	FC+	7.98	0.303422	0.941	22:45:54	946
506	F	FC+	8	0.304183	0.995	23:36:53	997
506	F	FC+	8.27	0.314449	0.992	00:27:53	1048
506	F	FC+	8.43	0.320532	1.087	01:18:53	1099
506	F	FC+	8.94	0.339924	1.075	02:09:54	1150
506	F	FC+	9.17	0.348669	1.082	03:00:53	1201
506	F	FC+	9.18	0.349049	1.023	03:51:53	1252
506	F	FC+	9.18	0.349049	1.057	04:42:53	1303
506	F	FC+	9.5	0.361217	1.011	05:33:54	1354
506	F	FC+	9.61	0.365399	1.042	06:24:53	1405
506	F	FC+	9.61	0.365399	0.989	07:15:54	1456
506	F	FC+	9.61	0.365399	0.897	08:06:53	1507
506	F	FC+	9.71	0.369202	0.942	08:57:53	1558
506	F	FC+	9.71	0.369202	0.919	09:48:54	1609
506	F	FC+	9.76	0.371103	0.799	10:39:54	1660
506	F	FC+	9.77	0.371483	0.867	11:30:54	1711
506	F	FC+	9.77	0.371483	0.815	12:21:54	1762
506	F	FC+	10.43	0.396578	0.835	13:12:53	1813
506	F	FC+	10.43	0.396578	0.918	14:03:54	1864
1321	F	FC+	9.38	0.376707	0.846	13:24:54	385
1321	F	FC+	9.41	0.377912	1.043	14:15:54	436
1321	F	FC+	9.63	0.386747	1.024	15:06:54	487
1321	F	FC+	10	0.401606	1.063	15:57:53	538
1321	F	FC+	10	0.401606	1.12	16:48:54	589
1321	F	FC+	10.62	0.426506	1.091	17:39:53	640
1321	F	FC+	10.79	0.433333	1.086	18:30:53	691
1321	F	FC+	10.88	0.436948	1.106	19:21:54	742
1321	F	FC+	10.94	0.439357	1.099	20:12:54	793
1321	F	FC+	10.97	0.440562	0.909	21:03:53	844
1321	F	FC+	11.22	0.450602	0.856	21:54:54	895
1321	F	FC+	11.27	0.45261	0.886	22:45:54	946
1321	F	FC+	11.32	0.454618	0.862	23:36:53	997
1321	F	FC+	11.53	0.463052	0.839	00:27:53	1048
1321	F	FC+	11.86	0.476305	0.939	01:18:53	1099
1321	F	FC+	12.15	0.487952	0.946	02:09:54	1150
1321	F	FC+	12.18	0.489157	0.92	03:00:53	1201
1321	F	FC+	12.63	0.507229	0.864	03:51:53	1252
1321	F	FC+	12.65	0.508032	1.039	04:42:53	1303
1321	F	FC+	13.07	0.5249	0.928	05:33:54	1354
1321	F	FC+	13.61	0.546586	1.068	06:24:53	1405
1321	F	FC+	13.62	0.546988	1.111	07:15:54	1456
1321	F	FC+	14.13	0.56747	1.05	08:06:53	1507
1321	F	FC+	14.15	0.568273	1.062	08:57:53	1558
1321	F	FC+	14.15	0.568273	1.066	09:48:54	1609
1321	F	FC+	14.15	0.568273	0.88	10:39:54	1660
1321	F	FC+	14.31	0.574699	0.921	11:30:54	1711
1321	F	FC+	14.39	0.577912	0.869	12:21:54	1762
1321	F	FC+	14.45	0.580321	0.889	13:12:53	1813
1321	F	FC+	14.46	0.580723	0.822	14:03:54	1864
501	F	FC-	6.79	0.212853	0.847	13:24:54	385
501	F	FC-	6.81	0.21348	0.877	14:15:54	436
501	F	FC-	6.81	0.21348	0.78	15:06:54	487
501	F	FC-	6.95	0.217868	0.85	15:57:53	538
501	F	FC-	6.95	0.217868	0.876	16:48:54	589
501	F	FC-	6.95	0.217868	0.791	17:39:53	640
501	F	FC-	7.02	0.220063	0.892	18:30:53	691
501	F	FC-	7.24	0.226959	0.847	19:21:54	742
501	F	FC-	7.25	0.227273	0.928	20:12:54	793
501	F	FC-	7.28	0.228213	0.856	21:03:53	844
501	F	FC-	7.51	0.235423	1	21:54:54	895
501	F	FC-	7.77	0.243574	1	22:45:54	946
501	F	FC-	8.09	0.253605	1.017	23:36:53	997
501	F	FC-	8.37	0.262382	1.078	00:27:53	1048
501	F	FC-	8.76	0.274608	1.084	01:18:53	1099
501	F	FC-	8.93	0.279937	1.077	02:09:54	1150
501	F	FC-	8.93	0.279937	1.031	03:00:53	1201
501	F	FC-	8.93	0.279937	1.003	03:51:53	1252
501	F	FC-	9.02	0.282759	0.99	04:42:53	1303
501	F	FC-	9.28	0.290909	0.989	05:33:54	1354
501	F	FC-	9.47	0.296865	1.072	06:24:53	1405
501	F	FC-	9.47	0.296865	1.01	07:15:54	1456
501	F	FC-	9.72	0.304702	1.023	08:06:53	1507
501	F	FC-	9.9	0.310345	1.07	08:57:53	1558
501	F	FC-	9.9	0.310345	1.015	09:48:54	1609
501	F	FC-	9.9	0.310345	0.878	10:39:54	1660
501	F	FC-	10.02	0.314107	0.951	11:30:54	1711
501	F	FC-	10.09	0.316301	0.908	12:21:54	1762
501	F	FC-	10.09	0.316301	0.925	13:12:53	1813
501	F	FC-	10.21	0.320063	0.824	14:03:54	1864
1311	F	FC-	5.41	0.150696	0.879	13:24:54	385
1311	F	FC-	5.52	0.15376	0.856	14:15:54	436
1311	F	FC-	5.52	0.15376	0.888	15:06:54	487
1311	F	FC-	5.52	0.15376	0.832	15:57:53	538
1311	F	FC-	5.61	0.156267	0.897	16:48:54	589
1311	F	FC-	5.61	0.156267	0.812	17:39:53	640
1311	F	FC-	5.76	0.160446	0.814	18:30:53	691
1311	F	FC-	5.93	0.165181	0.983	19:21:54	742
1311	F	FC-	5.93	0.165181	0.882	20:12:54	793
1311	F	FC-	6.11	0.170195	0.936	21:03:53	844
1311	F	FC-	6.13	0.170752	0.936	21:54:54	895
1311	F	FC-	6.65	0.185237	0.913	22:45:54	946
1311	F	FC-	6.92	0.192758	1.027	23:36:53	997
1311	F	FC-	7.32	0.2039	0.998	00:27:53	1048
1311	F	FC-	7.37	0.205292	1.019	01:18:53	1099
1311	F	FC-	7.37	0.205292	0.979	02:09:54	1150
1311	F	FC-	7.37	0.205292	0.933	03:00:53	1201
1311	F	FC-	7.51	0.209192	0.898	03:51:53	1252
1311	F	FC-	7.97	0.222006	1.016	04:42:53	1303
1311	F	FC-	8.12	0.226184	1.023	05:33:54	1354
1311	F	FC-	8.18	0.227855	1.031	06:24:53	1405
1311	F	FC-	8.18	0.227855	0.929	07:15:54	1456
1311	F	FC-	8.18	0.227855	0.87	08:06:53	1507
1311	F	FC-	8.38	0.233426	0.877	08:57:53	1558
1311	F	FC-	8.39	0.233705	0.962	09:48:54	1609
1311	F	FC-	8.39	0.233705	0.891	10:39:54	1660
1311	F	FC-	8.47	0.235933	0.887	11:30:54	1711
1311	F	FC-	8.52	0.237326	0.888	12:21:54	1762
1311	F	FC-	8.55	0.238162	0.902	13:12:53	1813
1311	F	FC-	8.55	0.238162	0.796	14:03:54	1864
1385	F	FC-	7.01	0.18496	0.916	13:24:54	385
1385	F	FC-	7.12	0.187863	0.867	14:15:54	436
1385	F	FC-	7.12	0.187863	0.85	15:06:54	487
1385	F	FC-	7.33	0.193404	0.993	15:57:53	538
1385	F	FC-	7.76	0.204749	1.012	16:48:54	589
1385	F	FC-	7.98	0.210554	1.064	17:39:53	640
1385	F	FC-	7.98	0.210554	1.016	18:30:53	691
1385	F	FC-	8.31	0.219261	1.09	19:21:54	742
1385	F	FC-	8.38	0.221108	1.074	20:12:54	793
1385	F	FC-	8.65	0.228232	1.043	21:03:53	844
1385	F	FC-	8.98	0.236939	1.084	21:54:54	895
1385	F	FC-	9.27	0.244591	1.076	22:45:54	946
1385	F	FC-	9.82	0.259103	1.077	23:36:53	997
1385	F	FC-	9.84	0.259631	1.077	00:27:53	1048
1385	F	FC-	9.85	0.259894	1.028	01:18:53	1099
1385	F	FC-	10.11	0.266755	1.021	02:09:54	1150
1385	F	FC-	10.28	0.27124	1.098	03:00:53	1201
1385	F	FC-	10.28	0.27124	1.069	03:51:53	1252
1385	F	FC-	10.71	0.282586	1.032	04:42:53	1303
1385	F	FC-	11.07	0.292084	1.087	05:33:54	1354
1385	F	FC-	11.34	0.299208	1.123	06:24:53	1405
1385	F	FC-	11.36	0.299736	1.106	07:15:54	1456
1385	F	FC-	11.54	0.304485	1.049	08:06:53	1507
1385	F	FC-	11.57	0.305277	1.014	08:57:53	1558
1385	F	FC-	11.57	0.305277	0.903	09:48:54	1609
1385	F	FC-	11.8	0.311346	0.951	10:39:54	1660
1385	F	FC-	11.8	0.311346	0.919	11:30:54	1711
1385	F	FC-	12.11	0.319525	0.941	12:21:54	1762
1385	F	FC-	12.11	0.319525	1.031	13:12:53	1813
1385	F	FC-	12.11	0.319525	0.919	14:03:54	1864
1319	F	FC-	6.99	0.200287	0.883	13:24:54	385
1319	F	FC-	7.04	0.201719	0.852	14:15:54	436
1319	F	FC-	7.05	0.202006	0.805	15:06:54	487
1319	F	FC-	7.11	0.203725	0.848	15:57:53	538
1319	F	FC-	7.12	0.204011	0.802	16:48:54	589
1319	F	FC-	7.3	0.209169	0.863	17:39:53	640
1319	F	FC-	7.45	0.213467	0.904	18:30:53	691
1319	F	FC-	7.53	0.215759	0.952	19:21:54	742
1319	F	FC-	7.53	0.215759	0.808	20:12:54	793
1319	F	FC-	7.66	0.219484	0.821	21:03:53	844
1319	F	FC-	7.74	0.221777	0.841	21:54:54	895
1319	F	FC-	7.94	0.227507	0.876	22:45:54	946
1319	F	FC-	8.13	0.232951	0.955	23:36:53	997
1319	F	FC-	8.61	0.246705	1.011	00:27:53	1048
1319	F	FC-	8.61	0.246705	0.998	01:18:53	1099
1319	F	FC-	8.68	0.248711	0.947	02:09:54	1150
1319	F	FC-	8.68	0.248711	0.909	03:00:53	1201
1319	F	FC-	8.84	0.253295	0.925	03:51:53	1252
1319	F	FC-	8.98	0.257307	0.96	04:42:53	1303
1319	F	FC-	9.09	0.260458	0.943	05:33:54	1354
1319	F	FC-	9.2	0.26361	0.88	06:24:53	1405
1319	F	FC-	9.29	0.266189	0.924	07:15:54	1456
1319	F	FC-	9.29	0.266189	0.829	08:06:53	1507
1319	F	FC-	9.31	0.266762	0.832	08:57:53	1558
1319	F	FC-	9.45	0.270774	0.889	09:48:54	1609
1319	F	FC-	9.45	0.270774	0.853	10:39:54	1660
1319	F	FC-	9.56	0.273926	0.827	11:30:54	1711
1319	F	FC-	9.56	0.273926	0.864	12:21:54	1762
1319	F	FC-	9.56	0.273926	0.813	13:12:53	1813
1319	F	FC-	9.7	0.277937	0.939	14:03:54	1864
1323	F	FC-	6.55	0.171466	0.922	13:24:54	385
1323	F	FC-	6.56	0.171728	0.875	14:15:54	436
1323	F	FC-	6.56	0.171728	0.78	15:06:54	487
1323	F	FC-	6.56	0.171728	0.785	15:57:53	538
1323	F	FC-	6.57	0.17199	0.809	16:48:54	589
1323	F	FC-	6.8	0.17801	0.907	17:39:53	640
1323	F	FC-	6.81	0.178272	0.906	18:30:53	691
1323	F	FC-	6.91	0.18089	0.859	19:21:54	742
1323	F	FC-	6.92	0.181152	0.839	20:12:54	793
1323	F	FC-	7.28	0.190576	0.887	21:03:53	844
1323	F	FC-	7.3	0.191099	0.999	21:54:54	895
1323	F	FC-	7.66	0.200524	1.01	22:45:54	946
1323	F	FC-	7.92	0.20733	0.974	23:36:53	997
1323	F	FC-	7.96	0.208377	0.992	00:27:53	1048
1323	F	FC-	8.18	0.214136	0.923	01:18:53	1099
1323	F	FC-	8.18	0.214136	0.913	02:09:54	1150
1323	F	FC-	8.18	0.214136	0.897	03:00:53	1201
1323	F	FC-	8.32	0.217801	0.843	03:51:53	1252
1323	F	FC-	8.71	0.22801	1.01	04:42:53	1303
1323	F	FC-	8.94	0.234031	1.019	05:33:54	1354
1323	F	FC-	8.95	0.234293	1.002	06:24:53	1405
1323	F	FC-	8.95	0.234293	0.956	07:15:54	1456
1323	F	FC-	8.96	0.234555	0.87	08:06:53	1507
1323	F	FC-	8.96	0.234555	0.828	08:57:53	1558
1323	F	FC-	8.96	0.234555	0.787	09:48:54	1609
1323	F	FC-	8.96	0.234555	0.81	10:39:54	1660
1323	F	FC-	8.98	0.235079	0.827	11:30:54	1711
1323	F	FC-	8.98	0.235079	0.801	12:21:54	1762
1323	F	FC-	9	0.235602	0.819	13:12:53	1813
1323	F	FC-	9	0.235602	0.811	14:03:54	1864
504	F	FC-	10.88	0.404461	0.864	13:24:54	385
504	F	FC-	11.14	0.414126	1.045	14:15:54	436
504	F	FC-	11.28	0.419331	0.987	15:06:54	487
504	F	FC-	11.41	0.424164	0.915	15:57:53	538
504	F	FC-	11.54	0.428996	0.894	16:48:54	589
504	F	FC-	11.77	0.437546	0.887	17:39:53	640
504	F	FC-	12.02	0.44684	1.029	18:30:53	691
504	F	FC-	12.27	0.456134	1.019	19:21:54	742
504	F	FC-	12.35	0.459108	0.86	20:12:54	793
504	F	FC-	12.42	0.46171	0.775	21:03:53	844
504	F	FC-	12.87	0.478439	0.997	21:54:54	895
504	F	FC-	13.15	0.488848	0.934	22:45:54	946
504	F	FC-	13.58	0.504833	0.979	23:36:53	997
504	F	FC-	13.69	0.508922	1.006	00:27:53	1048
504	F	FC-	13.92	0.517472	1.12	01:18:53	1099
504	F	FC-	14.07	0.523048	0.926	02:09:54	1150
504	F	FC-	14.15	0.526022	0.832	03:00:53	1201
504	F	FC-	14.17	0.526766	0.784	03:51:53	1252
504	F	FC-	14.17	0.526766	0.851	04:42:53	1303
504	F	FC-	14.34	0.533086	1.031	05:33:54	1354
504	F	FC-	14.49	0.538662	0.994	06:24:53	1405
504	F	FC-	14.76	0.548699	0.943	07:15:54	1456
504	F	FC-	14.99	0.557249	0.98	08:06:53	1507
504	F	FC-	15.01	0.557993	0.926	08:57:53	1558
504	F	FC-	15.15	0.563197	0.962	09:48:54	1609
504	F	FC-	15.3	0.568773	0.871	10:39:54	1660
504	F	FC-	15.36	0.571004	0.929	11:30:54	1711
504	F	FC-	15.43	0.573606	0.876	12:21:54	1762
504	F	FC-	16.27	0.604833	1.054	13:12:53	1813
504	F	FC-	16.27	0.604833	0.97	14:03:54	1864
507	F	FC-	10.63	0.430364	0.851	13:24:54	385
507	F	FC-	11.85	0.479757	1.035	14:15:54	436
507	F	FC-	11.95	0.483806	1.011	15:06:54	487
507	F	FC-	12.4	0.502024	0.969	15:57:53	538
507	F	FC-	12.4	0.502024	1.031	16:48:54	589
507	F	FC-	12.4	0.502024	0.96	17:39:53	640
507	F	FC-	13.85	0.560729	1.024	18:30:53	691
507	F	FC-	13.85	0.560729	0.938	19:21:54	742
507	F	FC-	13.85	0.560729	1.04	20:12:54	793
507	F	FC-	13.85	0.560729	1.081	21:03:53	844
507	F	FC-	13.85	0.560729	1.07	21:54:54	895
507	F	FC-	13.85	0.560729	0.993	22:45:54	946
507	F	FC-	13.87	0.561538	0.966	23:36:53	997
507	F	FC-	14	0.566802	0.909	00:27:53	1048
507	F	FC-	14	0.566802	1.021	01:18:53	1099
507	F	FC-	14.24	0.576518	0.914	02:09:54	1150
507	F	FC-	14.51	0.587449	0.907	03:00:53	1201
507	F	FC-	14.91	0.603644	0.966	03:51:53	1252
507	F	FC-	15.2	0.615385	0.907	04:42:53	1303
507	F	FC-	15.36	0.621862	1.026	05:33:54	1354
507	F	FC-	15.47	0.626316	1.033	06:24:53	1405
507	F	FC-	15.47	0.626316	0.948	07:15:54	1456
507	F	FC-	16.58	0.671255	1.032	08:06:53	1507
507	F	FC-	16.58	0.671255	1.053	08:57:53	1558
507	F	FC-	16.58	0.671255	0.926	09:48:54	1609
507	F	FC-	17.81	0.721053	0.837	10:39:54	1660
507	F	FC-	17.81	0.721053	0.85	11:30:54	1711
507	F	FC-	17.81	0.721053	0.815	12:21:54	1762
507	F	FC-	17.81	0.721053	0.874	13:12:53	1813
507	F	FC-	17.81	0.721053	0.818	14:03:54	1864
508	F	FC-	8.88	0.273231	0.854	13:24:54	385
508	F	FC-	8.9	0.273846	0.943	14:15:54	436
508	F	FC-	8.9	0.273846	0.802	15:06:54	487
508	F	FC-	9.1	0.28	0.851	15:57:53	538
508	F	FC-	9.11	0.280308	0.983	16:48:54	589
508	F	FC-	9.11	0.280308	0.806	17:39:53	640
508	F	FC-	9.43	0.290154	0.992	18:30:53	691
508	F	FC-	9.43	0.290154	1.008	19:21:54	742
508	F	FC-	9.72	0.299077	0.979	20:12:54	793
508	F	FC-	9.89	0.304308	1.046	21:03:53	844
508	F	FC-	10.13	0.311692	1.065	21:54:54	895
508	F	FC-	10.17	0.312923	0.971	22:45:54	946
508	F	FC-	10.32	0.317538	0.961	23:36:53	997
508	F	FC-	10.51	0.323385	0.995	00:27:53	1048
508	F	FC-	10.53	0.324	0.901	01:18:53	1099
508	F	FC-	10.7	0.329231	0.95	02:09:54	1150
508	F	FC-	10.7	0.329231	0.789	03:00:53	1201
508	F	FC-	10.77	0.331385	0.874	03:51:53	1252
508	F	FC-	11.29	0.347385	1.005	04:42:53	1303
508	F	FC-	11.29	0.347385	1.071	05:33:54	1354
508	F	FC-	11.48	0.353231	1.011	06:24:53	1405
508	F	FC-	11.66	0.358769	1.011	07:15:54	1456
508	F	FC-	11.66	0.358769	0.901	08:06:53	1507
508	F	FC-	11.66	0.358769	0.819	08:57:53	1558
508	F	FC-	11.77	0.362154	0.898	09:48:54	1609
508	F	FC-	11.98	0.368615	1.021	10:39:54	1660
508	F	FC-	11.98	0.368615	0.916	11:30:54	1711
508	F	FC-	12.2	0.375385	1.001	12:21:54	1762
508	F	FC-	12.2	0.375385	0.934	13:12:53	1813
508	F	FC-	12.21	0.375692	0.854	14:03:54	1864
