## Supplementary material for "Late-life dietary folate restriction reduces biosynthetic processes without compromising healthspan in mice": Figure 2 - source data

### Sheet: Figure2B
amount	Sex	Diet
4.78	female	F/C-
9.51	female	F/C-
	female	F/C-
33.24	female	F/C+
1.5	female	F/C-
	female	F/C-
10.48	female	F/C-
29.36	female	F/C+
24.58	female	F/C+
37.57	female	F/C+
45.71	female	F/C+
15.97	female	F/C-
25.52	male	F/C+
30.59	male	F/C+
	male	F/C-
29.84	male	F/C+
28.34	male	F/C+
11.03	male	F/C-
3.2	male	F/C-
20.1	male	F/C-
29.53	male	F/C+
0.86	male	F/C-
1.98	male	F/C-
22.89	male	F/C+
2.91	male	F/C-
2.91	male	F/C-
36.92	male	F/C+
	male	F/C-
0.62	male	F/C-
26.49	male	F/C+
25	male	F/C+
0.65	male	F/C-
20.91	male	F/C+
0.71	male	F/C-
24.4	male	F/C+
55.92	female	F/C+
8.12	female	F/C-

### Sheet: Figure2C
ID	time	sex	diet	weight
24	105	female	FC-	19.7
3	78	female	FC+	21.2
24	100	female	FC-	23
22	87	female	FC-	23.1
19	54	female	FC+	23.3
35	54	female	FC-	23.3
14	54	female	FC+	23.6
22	91	female	FC-	23.7
28	91	female	FC-	23.7
8	58	female	FC+	24
22	83	female	FC-	24.1
5	105	female	FC+	24.3
3	54	female	FC+	24.8
28	87	female	FC-	24.8
24	54	female	FC-	25.1
3	74	female	FC+	25.2
21	105	female	FC-	25.2
5	100	female	FC+	25.3
19	91	female	FC+	25.6
36	58	female	FC-	25.6
22	66	female	FC-	25.8
22	70	female	FC-	25.8
22	74	female	FC-	25.8
34	54	female	FC-	25.8
8	66	female	FC+	26
28	83	female	FC-	26
36	66	female	FC-	26
21	100	female	FC-	26.1
35	58	female	FC-	26.1
7	58	female	FC+	26.3
9	105	female	FC+	26.3
19	105	female	FC+	26.3
38	66	female	FC-	26.3
19	74	female	FC+	26.4
21	91	female	FC-	26.4
5	58	female	FC+	26.5
24	91	female	FC-	26.5
27	54	female	FC-	26.5
1	54	female	FC+	26.6
5	66	female	FC+	26.6
8	62	female	FC+	26.6
22	78	female	FC-	26.6
22	58	female	FC-	26.7
15	54	female	FC+	26.8
26	54	female	FC-	26.8
7	66	female	FC+	26.9
8	70	female	FC+	26.9
36	62	female	FC-	26.9
10	58	female	FC+	27
19	66	female	FC+	27
19	70	female	FC+	27
19	87	female	FC+	27
22	62	female	FC-	27
28	78	female	FC-	27
34	105	female	FC-	27
7	62	female	FC+	27.1
10	83	female	FC+	27.1
19	78	female	FC+	27.1
36	70	female	FC-	27.2
5	62	female	FC+	27.3
19	100	female	FC+	27.3
23	54	female	FC-	27.3
37	54	female	FC-	27.3
5	54	female	FC+	27.4
22	54	female	FC-	27.4
4	54	female	FC+	27.5
4	87	female	FC+	27.5
18	91	female	FC+	27.5
13	70	female	FC+	27.6
7	70	female	FC+	27.7
18	54	female	FC+	27.7
8	74	female	FC+	27.8
17	54	female	FC+	27.8
18	66	female	FC+	27.8
10	70	female	FC+	27.9
10	78	female	FC+	27.9
18	74	female	FC+	27.9
19	62	female	FC+	27.9
11	66	female	FC+	28
21	62	female	FC-	28
23	62	female	FC-	28
10	62	female	FC+	28.1
11	58	female	FC+	28.1
12	58	female	FC+	28.1
9	100	female	FC+	28.2
10	74	female	FC+	28.2
25	100	female	FC-	28.2
30	70	female	FC-	28.2
5	70	female	FC+	28.3
9	70	female	FC+	28.3
12	62	female	FC+	28.3
13	66	female	FC+	28.3
14	70	female	FC+	28.3
19	58	female	FC+	28.3
24	87	female	FC-	28.3
29	54	female	FC-	28.3
9	58	female	FC+	28.4
11	70	female	FC+	28.4
13	83	female	FC+	28.4
21	58	female	FC-	28.4
30	66	female	FC-	28.4
23	70	female	FC-	28.5
7	91	female	FC+	28.6
10	105	female	FC+	28.6
13	74	female	FC+	28.6
18	62	female	FC+	28.6
18	83	female	FC+	28.6
30	74	female	FC-	28.6
19	83	female	FC+	28.7
9	74	female	FC+	28.8
10	66	female	FC+	28.8
23	58	female	FC-	28.8
25	58	female	FC-	28.8
7	74	female	FC+	28.9
8	78	female	FC+	28.9
8	105	female	FC+	28.9
11	62	female	FC+	28.9
14	66	female	FC+	28.9
18	70	female	FC+	28.9
9	78	female	FC+	29
18	58	female	FC+	29
30	58	female	FC-	29
31	54	female	FC-	29
13	91	female	FC+	29.1
14	83	female	FC+	29.1
21	54	female	FC-	29.1
21	70	female	FC-	29.1
23	66	female	FC-	29.1
2	54	female	FC+	29.2
11	54	female	FC+	29.2
14	62	female	FC+	29.2
14	74	female	FC+	29.2
14	78	female	FC+	29.2
14	87	female	FC+	29.2
30	62	female	FC-	29.2
1	105	female	FC+	29.3
13	78	female	FC+	29.3
13	87	female	FC+	29.3
3	70	female	FC+	29.4
18	87	female	FC+	29.4
35	62	female	FC-	29.4
9	62	female	FC+	29.5
10	91	female	FC+	29.5
7	83	female	FC+	29.6
9	91	female	FC+	29.6
36	78	female	FC-	29.6
7	78	female	FC+	29.7
7	87	female	FC+	29.7
9	54	female	FC+	29.7
11	78	female	FC+	29.7
25	70	female	FC-	29.7
36	74	female	FC-	29.7
14	91	female	FC+	29.8
18	78	female	FC+	29.8
10	100	female	FC+	29.9
25	62	female	FC-	29.9
9	66	female	FC+	30
40	54	female	FC-	30
25	74	female	FC-	30.1
25	105	female	FC-	30.1
32	54	female	FC-	30.1
9	83	female	FC+	30.2
24	83	female	FC-	30.2
28	74	female	FC-	30.3
5	74	female	FC+	30.4
10	87	female	FC+	30.4
14	58	female	FC+	30.4
25	66	female	FC-	30.5
30	54	female	FC-	30.5
16	54	female	FC+	30.6
21	74	female	FC-	30.6
38	58	female	FC-	30.7
25	91	female	FC-	30.8
31	58	female	FC-	30.8
15	58	female	FC+	31
21	66	female	FC-	31
21	87	female	FC-	31
23	74	female	FC-	31
5	83	female	FC+	31.1
12	66	female	FC+	31.1
38	62	female	FC-	31.1
23	78	female	FC-	31.2
26	70	female	FC-	31.2
13	62	female	FC+	31.3
13	54	female	FC+	31.4
28	66	female	FC-	31.4
32	58	female	FC-	31.4
21	78	female	FC-	31.5
35	70	female	FC-	31.5
11	74	female	FC+	31.6
15	62	female	FC+	31.6
28	54	female	FC-	31.6
5	78	female	FC+	31.7
31	62	female	FC-	31.7
31	70	female	FC-	31.7
37	62	female	FC-	31.7
37	70	female	FC-	31.7
6	100	female	FC+	31.8
12	70	female	FC+	31.8
25	78	female	FC-	31.8
13	58	female	FC+	31.9
1	70	female	FC+	32
11	83	female	FC+	32
15	66	female	FC+	32
1	58	female	FC+	32.1
12	54	female	FC+	32.1
15	70	female	FC+	32.1
26	66	female	FC-	32.1
28	70	female	FC-	32.1
34	58	female	FC-	32.1
1	62	female	FC+	32.2
16	66	female	FC+	32.2
32	62	female	FC-	32.2
36	83	female	FC-	32.2
30	78	female	FC-	32.3
31	66	female	FC-	32.3
35	66	female	FC-	32.3
37	66	female	FC-	32.3
9	87	female	FC+	32.4
26	58	female	FC-	32.4
26	62	female	FC-	32.4
36	54	female	FC-	32.4
37	58	female	FC-	32.4
26	78	female	FC-	32.6
26	74	female	FC-	32.7
7	54	female	FC+	32.8
11	91	female	FC+	32.8
34	66	female	FC-	32.8
12	78	female	FC+	32.9
1	66	female	FC+	33
36	87	female	FC-	33
4	70	female	FC+	33.1
11	87	female	FC+	33.1
23	83	female	FC-	33.1
25	54	female	FC-	33.1
8	87	female	FC+	33.2
16	105	female	FC+	33.2
1	100	female	FC+	33.3
4	74	female	FC+	33.3
10	54	female	FC+	33.3
24	58	female	FC-	33.3
29	58	female	FC-	33.3
21	83	female	FC-	33.4
37	83	female	FC-	33.4
1	74	female	FC+	33.5
3	58	female	FC+	33.5
15	105	female	FC+	33.5
16	70	female	FC+	33.5
25	83	female	FC-	33.5
37	74	female	FC-	33.5
37	78	female	FC-	33.5
37	105	female	FC-	33.5
32	70	female	FC-	33.6
35	74	female	FC-	33.6
36	105	female	FC-	33.6
38	54	female	FC-	33.6
34	62	female	FC-	33.7
24	62	female	FC-	33.8
36	91	female	FC-	33.8
12	74	female	FC+	33.9
28	58	female	FC-	34
31	74	female	FC-	34
36	100	female	FC-	34
12	105	female	FC+	34.1
4	62	female	FC+	34.2
4	83	female	FC+	34.2
15	74	female	FC+	34.2
15	91	female	FC+	34.2
17	70	female	FC+	34.2
24	74	female	FC-	34.2
34	70	female	FC-	34.2
39	54	female	FC-	34.2
6	58	female	FC+	34.3
3	62	female	FC+	34.4
3	66	female	FC+	34.4
5	91	female	FC+	34.4
6	54	female	FC+	34.4
8	83	female	FC+	34.4
15	83	female	FC+	34.4
27	66	female	FC-	34.4
27	58	female	FC-	34.5
16	58	female	FC+	34.6
34	100	female	FC-	34.6
4	58	female	FC+	34.7
12	100	female	FC+	34.7
15	87	female	FC+	34.7
17	74	female	FC+	34.7
32	78	female	FC-	34.7
34	78	female	FC-	34.7
1	91	female	FC+	34.8
8	54	female	FC+	34.8
12	87	female	FC+	34.8
24	70	female	FC-	34.8
26	83	female	FC-	34.8
27	62	female	FC-	34.8
32	66	female	FC-	34.8
37	91	female	FC-	34.8
1	78	female	FC+	34.9
8	100	female	FC+	34.9
16	62	female	FC+	34.9
24	66	female	FC-	34.9
24	78	female	FC-	34.9
27	70	female	FC-	34.9
32	74	female	FC-	34.9
33	54	female	FC-	34.9
34	74	female	FC-	34.9
16	78	female	FC+	35
35	78	female	FC-	35
16	74	female	FC+	35.1
4	66	female	FC+	35.2
5	87	female	FC+	35.2
25	87	female	FC-	35.2
31	78	female	FC-	35.4
37	100	female	FC-	35.4
12	83	female	FC+	35.5
40	58	female	FC-	35.5
6	70	female	FC+	35.6
15	78	female	FC+	35.6
17	66	female	FC+	35.6
37	87	female	FC-	35.6
40	66	female	FC-	35.6
17	62	female	FC+	35.7
27	74	female	FC-	35.7
28	62	female	FC-	35.7
29	66	female	FC-	35.7
29	70	female	FC-	35.7
8	91	female	FC+	35.8
12	91	female	FC+	35.8
17	78	female	FC+	35.8
27	78	female	FC-	35.8
4	78	female	FC+	35.9
30	105	female	FC-	35.9
33	58	female	FC-	35.9
6	62	female	FC+	36
27	105	female	FC-	36
2	58	female	FC+	36.3
2	62	female	FC+	36.3
17	58	female	FC+	36.3
27	100	female	FC-	36.3
2	105	female	FC+	36.4
15	100	female	FC+	36.4
29	62	female	FC-	36.4
29	74	female	FC-	36.4
40	62	female	FC-	36.4
6	66	female	FC+	36.5
40	70	female	FC-	36.5
34	91	female	FC-	36.6
32	91	female	FC-	36.8
39	58	female	FC-	36.8
1	83	female	FC+	36.9
30	100	female	FC-	37.1
31	87	female	FC-	37.1
40	74	female	FC-	37.1
1	87	female	FC+	37.2
29	78	female	FC-	37.2
35	83	female	FC-	37.2
16	100	female	FC+	37.3
33	70	female	FC-	37.3
34	83	female	FC-	37.4
35	91	female	FC-	37.4
39	70	female	FC-	37.5
6	74	female	FC+	37.6
33	62	female	FC-	37.6
16	83	female	FC+	37.7
39	62	female	FC-	37.8
39	66	female	FC-	37.8
30	87	female	FC-	37.9
31	83	female	FC-	37.9
32	100	female	FC-	37.9
16	91	female	FC+	38
17	91	female	FC+	38.1
31	91	female	FC-	38.1
27	87	female	FC-	38.2
32	83	female	FC-	38.2
30	91	female	FC-	38.3
35	100	female	FC-	38.3
2	70	female	FC+	38.4
27	91	female	FC-	38.4
2	66	female	FC+	38.5
32	87	female	FC-	38.5
35	105	female	FC-	38.5
35	87	female	FC-	38.6
17	83	female	FC+	38.7
6	78	female	FC+	38.9
30	83	female	FC-	38.9
31	100	female	FC-	39
34	87	female	FC-	39.1
33	66	female	FC-	39.2
33	74	female	FC-	39.2
31	105	female	FC-	39.3
27	83	female	FC-	39.5
32	105	female	FC-	39.5
2	74	female	FC+	39.6
16	87	female	FC+	39.6
17	105	female	FC+	39.6
40	78	female	FC-	39.7
17	100	female	FC+	39.8
33	100	female	FC-	40
29	83	female	FC-	40.1
33	78	female	FC-	40.1
39	74	female	FC-	40.1
39	78	female	FC-	40.1
17	87	female	FC+	40.6
40	91	female	FC-	40.7
2	100	female	FC+	41.5
2	78	female	FC+	41.7
39	83	female	FC-	41.8
40	100	female	FC-	41.9
33	91	female	FC-	42.1
40	83	female	FC-	42.1
40	105	female	FC-	42.2
33	87	female	FC-	42.3
33	105	female	FC-	42.8
33	83	female	FC-	43
6	83	female	FC+	43.4
39	100	female	FC-	43.5
39	87	female	FC-	43.7
40	87	female	FC-	43.9
6	87	female	FC+	44.2
2	83	female	FC+	44.3
39	105	female	FC-	44.5
39	91	female	FC-	44.6
2	87	female	FC+	44.8
2	91	female	FC+	45
6	91	female	FC+	45
47	105	male	FC+	25.1
44	70	male	FC+	26.9
55	66	male	FC+	27.1
41	105	male	FC+	27.3
44	91	male	FC+	27.3
58	54	male	FC+	27.8
44	74	male	FC+	28.2
55	58	male	FC+	28.2
44	87	male	FC+	28.3
44	105	male	FC+	28.3
44	83	male	FC+	28.4
44	62	male	FC+	28.5
55	70	male	FC+	28.6
55	62	male	FC+	28.7
44	66	male	FC+	28.8
44	58	male	FC+	29
77	105	male	FC-	29.6
55	74	male	FC+	29.7
41	100	male	FC+	30
44	78	male	FC+	30.1
73	66	male	FC-	30.8
41	91	male	FC+	31.1
47	100	male	FC+	31.2
67	70	male	FC-	31.3
43	91	male	FC+	31.5
44	100	male	FC+	32
55	78	male	FC+	32
55	91	male	FC+	32.1
78	91	male	FC-	32.3
57	54	male	FC+	32.4
57	70	male	FC+	32.4
41	87	male	FC+	32.5
47	91	male	FC+	32.5
57	105	male	FC+	32.5
61	70	male	FC-	32.6
57	100	male	FC+	32.8
64	70	male	FC-	32.8
77	100	male	FC-	32.8
61	66	male	FC-	33
67	74	male	FC-	33
55	83	male	FC+	33.1
55	100	male	FC+	33.1
47	70	male	FC+	33.2
47	83	male	FC+	33.2
78	100	male	FC-	33.2
78	70	male	FC-	33.3
78	83	male	FC-	33.3
45	54	male	FC+	33.4
57	74	male	FC+	33.5
64	74	male	FC-	33.5
67	58	male	FC-	33.5
41	54	male	FC+	33.6
55	87	male	FC+	33.6
67	66	male	FC-	33.6
70	54	male	FC-	33.6
78	105	male	FC-	33.6
71	54	male	FC-	33.7
47	78	male	FC+	33.8
61	74	male	FC-	33.8
61	100	male	FC-	33.8
64	66	male	FC-	33.8
47	87	male	FC+	33.9
57	78	male	FC+	33.9
67	62	male	FC-	33.9
61	58	male	FC-	34
73	70	male	FC-	34
57	87	male	FC+	34.2
70	105	male	FC-	34.2
47	66	male	FC+	34.3
64	58	male	FC-	34.3
47	74	male	FC+	34.4
57	91	male	FC+	34.4
63	70	male	FC-	34.4
78	87	male	FC-	34.4
57	58	male	FC+	34.5
61	78	male	FC-	34.5
77	70	male	FC-	34.5
79	105	male	FC-	34.5
57	66	male	FC+	34.7
61	83	male	FC-	34.7
78	74	male	FC-	34.7
51	70	male	FC+	34.8
58	58	male	FC+	34.8
67	78	male	FC-	34.8
64	62	male	FC-	34.9
54	70	male	FC+	35
58	70	male	FC+	35
61	91	male	FC-	35
78	66	male	FC-	35
45	105	male	FC+	35.1
47	58	male	FC+	35.1
57	83	male	FC+	35.1
58	66	male	FC+	35.1
58	74	male	FC+	35.1
61	87	male	FC-	35.1
62	74	male	FC-	35.1
43	87	male	FC+	35.2
78	78	male	FC-	35.2
48	54	male	FC+	35.3
47	62	male	FC+	35.4
78	58	male	FC-	35.4
57	62	male	FC+	35.6
61	62	male	FC-	35.6
42	70	male	FC+	35.7
51	74	male	FC+	35.7
52	87	male	FC+	35.7
63	74	male	FC-	35.7
77	74	male	FC-	35.9
49	54	male	FC+	36
56	54	male	FC+	36
58	62	male	FC+	36
66	54	male	FC-	36.1
54	74	male	FC+	36.2
43	54	male	FC+	36.3
69	54	male	FC-	36.3
41	70	male	FC+	36.4
41	83	male	FC+	36.4
45	87	male	FC+	36.4
62	78	male	FC-	36.4
77	54	male	FC-	36.4
42	66	male	FC+	36.5
63	66	male	FC-	36.5
63	105	male	FC-	36.5
73	74	male	FC-	36.5
58	78	male	FC+	36.6
63	62	male	FC-	36.6
54	66	male	FC+	36.7
59	54	male	FC+	36.8
77	62	male	FC-	36.8
78	62	male	FC-	36.8
54	78	male	FC+	36.9
52	91	male	FC+	37
63	78	male	FC-	37
63	87	male	FC-	37
67	83	male	FC-	37
76	54	male	FC-	37
42	62	male	FC+	37.1
54	62	male	FC+	37.1
63	91	male	FC-	37.1
65	70	male	FC-	37.1
72	54	male	FC-	37.1
50	58	male	FC+	37.2
65	58	male	FC-	37.2
67	87	male	FC-	37.2
77	78	male	FC-	37.2
46	54	male	FC+	37.3
54	58	male	FC+	37.3
62	70	male	FC-	37.3
73	78	male	FC-	37.3
63	83	male	FC-	37.4
63	100	male	FC-	37.4
77	58	male	FC-	37.4
42	58	male	FC+	37.5
42	74	male	FC+	37.5
50	70	male	FC+	37.5
51	54	male	FC+	37.6
62	62	male	FC-	37.6
45	74	male	FC+	37.7
54	87	male	FC+	37.7
60	70	male	FC+	37.7
67	91	male	FC-	37.7
51	66	male	FC+	37.8
45	62	male	FC+	37.9
45	78	male	FC+	37.9
45	91	male	FC+	37.9
50	62	male	FC+	37.9
51	58	male	FC+	37.9
51	62	male	FC+	37.9
42	54	male	FC+	38
45	70	male	FC+	38
50	74	male	FC+	38
51	78	male	FC+	38
53	70	male	FC+	38
62	66	male	FC-	38
45	100	male	FC+	38.1
58	83	male	FC+	38.1
74	70	male	FC-	38.1
73	62	male	FC-	38.2
50	54	male	FC+	38.3
52	74	male	FC+	38.3
77	91	male	FC-	38.3
58	91	male	FC+	38.4
63	54	male	FC-	38.4
45	66	male	FC+	38.5
62	58	male	FC-	38.5
54	91	male	FC+	38.6
58	87	male	FC+	38.6
60	62	male	FC+	38.6
42	78	male	FC+	38.7
51	91	male	FC+	38.7
52	70	male	FC+	38.7
52	100	male	FC+	38.7
67	100	male	FC-	38.7
73	58	male	FC-	38.7
77	66	male	FC-	38.7
77	87	male	FC-	38.7
50	78	male	FC+	38.8
52	58	male	FC+	38.8
45	58	male	FC+	38.9
52	66	male	FC+	38.9
65	74	male	FC-	38.9
68	70	male	FC-	38.9
41	62	male	FC+	39
49	70	male	FC+	39
55	105	male	FC+	39
65	62	male	FC-	39
75	70	male	FC-	39
50	66	male	FC+	39.1
52	83	male	FC+	39.1
54	54	male	FC+	39.1
60	54	male	FC+	39.1
49	62	male	FC+	39.2
53	105	male	FC+	39.2
60	58	male	FC+	39.3
58	105	male	FC+	39.4
51	83	male	FC+	39.5
54	83	male	FC+	39.5
67	105	male	FC-	39.5
49	74	male	FC+	39.6
62	83	male	FC-	39.6
63	58	male	FC-	39.6
65	66	male	FC-	39.6
66	74	male	FC-	39.6
79	54	male	FC-	39.6
54	100	male	FC+	39.7
54	105	male	FC+	39.7
65	78	male	FC-	39.7
80	62	male	FC-	39.7
45	83	male	FC+	39.8
51	87	male	FC+	39.8
51	100	male	FC+	39.8
55	54	male	FC+	39.8
43	83	male	FC+	39.9
51	105	male	FC+	39.9
66	58	male	FC-	39.9
66	62	male	FC-	39.9
41	58	male	FC+	40
58	100	male	FC+	40
60	74	male	FC+	40
65	100	male	FC-	40
49	78	male	FC+	40.1
52	78	male	FC+	40.1
53	54	male	FC+	40.1
53	74	male	FC+	40.1
60	66	male	FC+	40.1
53	62	male	FC+	40.2
74	62	male	FC-	40.2
52	62	male	FC+	40.3
53	58	male	FC+	40.3
74	58	male	FC-	40.3
49	66	male	FC+	40.4
60	78	male	FC+	40.4
62	105	male	FC-	40.4
77	83	male	FC-	40.4
49	58	male	FC+	40.5
65	105	male	FC-	40.5
52	105	male	FC+	40.6
43	78	male	FC+	40.7
41	74	male	FC+	40.8
71	70	male	FC-	40.8
75	78	male	FC-	40.8
41	66	male	FC+	40.9
41	78	male	FC+	40.9
47	54	male	FC+	40.9
61	54	male	FC-	40.9
66	66	male	FC-	40.9
74	74	male	FC-	40.9
43	70	male	FC+	41.1
52	54	male	FC+	41.2
80	70	male	FC-	41.2
50	83	male	FC+	41.3
60	100	male	FC+	41.3
72	70	male	FC-	41.3
66	78	male	FC-	41.4
73	83	male	FC-	41.4
74	78	male	FC-	41.4
53	66	male	FC+	41.5
48	70	male	FC+	41.6
65	54	male	FC-	41.6
74	66	male	FC-	41.7
75	74	male	FC-	41.7
65	91	male	FC-	41.8
73	105	male	FC-	41.8
79	70	male	FC-	41.8
48	62	male	FC+	41.9
48	58	male	FC+	42
60	105	male	FC+	42.1
73	91	male	FC-	42.1
73	100	male	FC-	42.1
75	54	male	FC-	42.1
80	58	male	FC-	42.1
73	87	male	FC-	42.3
43	74	male	FC+	42.4
62	87	male	FC-	42.4
71	78	male	FC-	42.4
43	66	male	FC+	42.5
65	83	male	FC-	42.5
67	54	male	FC-	42.5
76	62	male	FC-	42.5
53	100	male	FC+	42.6
62	100	male	FC-	42.6
70	70	male	FC-	42.6
80	74	male	FC-	42.6
53	78	male	FC+	42.7
64	54	male	FC-	42.7
79	62	male	FC-	42.7
79	74	male	FC-	42.7
59	70	male	FC+	42.8
65	87	male	FC-	42.8
48	78	male	FC+	42.9
62	91	male	FC-	42.9
80	54	male	FC-	42.9
80	66	male	FC-	42.9
42	105	male	FC+	43.1
50	87	male	FC+	43.1
50	91	male	FC+	43.1
66	70	male	FC-	43.1
71	62	male	FC-	43.1
72	62	male	FC-	43.1
72	74	male	FC-	43.1
78	54	male	FC-	43.1
42	100	male	FC+	43.2
60	83	male	FC+	43.2
74	54	male	FC-	43.2
75	58	male	FC-	43.2
53	83	male	FC+	43.3
71	74	male	FC-	43.3
72	58	male	FC-	43.3
72	78	male	FC-	43.3
42	83	male	FC+	43.4
48	74	male	FC+	43.5
60	87	male	FC+	43.5
66	83	male	FC-	43.5
73	54	male	FC-	43.5
48	66	male	FC+	43.7
50	100	male	FC+	43.7
53	87	male	FC+	43.7
49	83	male	FC+	43.8
60	91	male	FC+	43.8
80	78	male	FC-	43.8
69	70	male	FC-	43.9
59	58	male	FC+	44
75	62	male	FC-	44
76	58	male	FC-	44
76	70	male	FC-	44
46	62	male	FC+	44.1
62	54	male	FC-	44.1
68	62	male	FC-	44.2
71	58	male	FC-	44.2
72	66	male	FC-	44.2
59	62	male	FC+	44.3
59	105	male	FC+	44.3
79	78	male	FC-	44.3
46	58	male	FC+	44.4
46	66	male	FC+	44.4
50	105	male	FC+	44.4
56	70	male	FC+	44.4
68	58	male	FC-	44.4
68	74	male	FC-	44.4
46	70	male	FC+	44.5
53	91	male	FC+	44.6
42	87	male	FC+	44.7
75	66	male	FC-	44.7
66	91	male	FC-	44.8
70	100	male	FC-	44.8
79	58	male	FC-	44.8
49	91	male	FC+	44.9
70	74	male	FC-	44.9
42	91	male	FC+	45.1
46	78	male	FC+	45.1
59	74	male	FC+	45.1
66	87	male	FC-	45.1
72	100	male	FC-	45.1
76	74	male	FC-	45.1
68	66	male	FC-	45.3
70	62	male	FC-	45.3
48	105	male	FC+	45.4
49	87	male	FC+	45.4
79	66	male	FC-	45.4
49	105	male	FC+	45.5
76	66	male	FC-	45.5
49	100	male	FC+	45.6
59	66	male	FC+	45.6
66	100	male	FC-	45.6
68	78	male	FC-	45.6
74	83	male	FC-	45.6
59	78	male	FC+	45.7
70	78	male	FC-	45.7
46	74	male	FC+	45.8
59	100	male	FC+	45.8
69	62	male	FC-	45.8
70	58	male	FC-	45.8
70	91	male	FC-	45.8
43	62	male	FC+	45.9
56	91	male	FC+	45.9
68	54	male	FC-	45.9
79	100	male	FC-	45.9
69	74	male	FC-	46
71	66	male	FC-	46
72	105	male	FC-	46
59	87	male	FC+	46.1
59	91	male	FC+	46.1
44	54	male	FC+	46.2
56	62	male	FC+	46.2
69	66	male	FC-	46.2
80	100	male	FC-	46.3
72	83	male	FC-	46.4
76	78	male	FC-	46.4
48	83	male	FC+	46.5
66	105	male	FC-	46.5
56	58	male	FC+	46.6
69	58	male	FC-	46.7
70	66	male	FC-	46.8
56	74	male	FC+	46.9
48	100	male	FC+	47
74	91	male	FC-	47.2
56	78	male	FC+	47.3
56	83	male	FC+	47.3
48	87	male	FC+	47.4
69	78	male	FC-	47.4
46	83	male	FC+	47.5
48	91	male	FC+	47.5
80	83	male	FC-	47.5
72	87	male	FC-	47.6
79	91	male	FC-	47.7
46	87	male	FC+	47.8
56	66	male	FC+	47.8
72	91	male	FC-	47.9
74	87	male	FC-	47.9
74	100	male	FC-	47.9
75	83	male	FC-	47.9
74	105	male	FC-	48
71	100	male	FC-	48.1
80	91	male	FC-	48.1
59	83	male	FC+	48.2
46	91	male	FC+	48.3
80	87	male	FC-	48.4
68	87	male	FC-	48.6
70	87	male	FC-	48.6
71	83	male	FC-	48.6
43	58	male	FC+	48.7
56	87	male	FC+	48.7
68	100	male	FC-	48.8
70	83	male	FC-	48.8
75	87	male	FC-	48.8
75	91	male	FC-	48.8
68	83	male	FC-	49.1
68	91	male	FC-	49.1
80	105	male	FC-	49.3
79	83	male	FC-	49.4
75	100	male	FC-	49.8
79	87	male	FC-	49.9
46	100	male	FC+	50
68	105	male	FC-	50.1
75	105	male	FC-	50.1
71	87	male	FC-	50.3
76	100	male	FC-	50.4
71	91	male	FC-	50.5
76	83	male	FC-	50.5
69	83	male	FC-	50.7
46	105	male	FC+	50.9
76	91	male	FC-	50.9
69	91	male	FC-	51.6
71	105	male	FC-	51.7
69	87	male	FC-	51.8
76	87	male	FC-	51.9
76	105	male	FC-	52.2
69	100	male	FC-	52.5
69	105	male	FC-	54.5

### Sheet: Figure2S2B
Sex	Diet	size	type
male	F/C+	42	RBC
male	F/C-	41	RBC
female	F/C-	44	RBC
female	F/C-	42	RBC
female	F/C-	43	RBC
female	F/C+	59	RBC
male	F/C-	40	RBC
male	F/C+	44	RBC
male	F/C+	42	RBC
female	F/C+	44	RBC
female	F/C+	44	RBC
male	F/C+	40	RBC
male	F/C-	43	RBC
male	F/C-	48	RBC
female	F/C-	42	RBC
female	F/C+	48	RBC
male	F/C+	6.4	platelets
male	F/C-	6.7	platelets
female	F/C-	6.5	platelets
female	F/C-	6.1	platelets
female	F/C-	6.4	platelets
female	F/C+	7.5	platelets
male	F/C-	7	platelets
male	F/C+	6.3	platelets
male	F/C+	6.6	platelets
female	F/C+	7.1	platelets
female	F/C+	6.8	platelets
male	F/C+	6.5	platelets
male	F/C-	6.8	platelets
male	F/C-	6.9	platelets
female	F/C-	6.8	platelets
female	F/C+	7.9	platelets

### Sheet: Figure2S2A
Sex	Diet	number	type
female	F/C-	1.26	lymphocytes
female	F/C-	5.35	lymphocytes
female	F/C-	3.58	lymphocytes
female	F/C-	5.99	lymphocytes
female	F/C+	1.83	lymphocytes
female	F/C+	2.95	lymphocytes
female	F/C+	7.02	lymphocytes
female	F/C+	0.39	lymphocytes
male	F/C-	6.69	lymphocytes
male	F/C-	7.37	lymphocytes
male	F/C-	15.87	lymphocytes
male	F/C-	8.1	lymphocytes
male	F/C+	6.42	lymphocytes
male	F/C+	5.11	lymphocytes
male	F/C+	11.61	lymphocytes
male	F/C+	7.07	lymphocytes
female	F/C-	0.5	neutrophils
female	F/C-	1.36	neutrophils
female	F/C-	1.95	neutrophils
female	F/C-	1	neutrophils
female	F/C+	2.86	neutrophils
female	F/C+	1.8	neutrophils
female	F/C+	1.85	neutrophils
female	F/C+	0.21	neutrophils
male	F/C-	3.16	neutrophils
male	F/C-	3.75	neutrophils
male	F/C-	8.92	neutrophils
male	F/C-	3.24	neutrophils
male	F/C+	2.63	neutrophils
male	F/C+	2.67	neutrophils
male	F/C+	4.4	neutrophils
male	F/C+	3.09	neutrophils
female	F/C-	4.3	platelets
female	F/C-	7.27	platelets
female	F/C-	9.67	platelets
female	F/C-	9.65	platelets
female	F/C+	7.55	platelets
female	F/C+	8.5	platelets
female	F/C+	9.01	platelets
female	F/C+	0.41	platelets
male	F/C-	11.36	platelets
male	F/C-	10.03	platelets
male	F/C-	8.09	platelets
male	F/C-	12.63	platelets
male	F/C+	9.69	platelets
male	F/C+	9.72	platelets
male	F/C+	14.33	platelets
male	F/C+	8.4	platelets
female	F/C-	5.32	RBC
female	F/C-	10.33	RBC
female	F/C-	9.84	RBC
female	F/C-	10.43	RBC
female	F/C+	5.13	RBC
female	F/C+	10.03	RBC
female	F/C+	9.97	RBC
female	F/C+	2.23	RBC
male	F/C-	10.06	RBC
male	F/C-	10.28	RBC
male	F/C-	9.65	RBC
male	F/C-	8.29	RBC
male	F/C+	10.02	RBC
male	F/C+	8.68	RBC
male	F/C+	10.23	RBC
male	F/C+	10.32	RBC
female	F/C-	1.78	WBC
female	F/C-	6.76	WBC
female	F/C-	5.88	WBC
female	F/C-	7.06	WBC
female	F/C+	5.14	WBC
female	F/C+	4.78	WBC
female	F/C+	8.93	WBC
female	F/C+	0.6	WBC
male	F/C-	9.91	WBC
male	F/C-	11.47	WBC
male	F/C-	25.2	WBC
male	F/C-	11.41	WBC
male	F/C+	9.22	WBC
male	F/C+	7.83	WBC
male	F/C+	16.69	WBC
male	F/C+	10.4	WBC

### Sheet: Figure2S3
status	sex	diet	time
1	0	0	74
1	0	1	92
1	0	1	96
1	0	0	104
1	0	0	105
1	0	1	106
1	0	1	106
1	0	1	109
1	0	0	109
0	0	1	113
0	0	1	113
0	0	1	113
0	0	1	113
0	0	1	113
0	0	1	113
0	0	1	113
0	0	1	113
0	0	1	113
0	0	1	113
0	0	1	113
0	0	1	113
0	0	1	113
0	0	1	113
0	0	1	113
0	0	0	113
0	0	0	113
0	0	0	113
0	0	0	113
0	0	0	113
0	0	0	113
0	0	0	113
0	0	0	113
0	0	0	113
0	0	0	113
0	0	0	113
0	0	0	113
0	0	0	113
0	0	0	113
0	0	0	113
0	0	0	113
1	1	0	70
1	1	1	79
1	1	0	85
1	1	0	86
1	1	0	86
1	1	1	90
1	1	1	91
1	1	1	95
1	1	1	96
1	1	0	96
1	1	0	96
1	1	1	99
1	1	1	99
1	1	1	104
1	1	0	105
1	1	0	109
1	1	0	110
1	1	1	113
1	1	1	113
0	1	1	113
0	1	1	113
0	1	1	113
0	1	1	113
0	1	1	113
0	1	1	113
0	1	1	113
0	1	1	113
0	1	1	113
0	1	0	113
0	1	0	113
0	1	0	113
0	1	0	113
0	1	0	113
0	1	0	113
0	1	0	113
0	1	0	113
0	1	0	113
0	1	0	113
0	1	0	113
