## Supplementary material for "Late-life dietary folate restriction reduces biosynthetic processes without compromising healthspan in mice": Figure 5 - source data

### Sheet: Figure5A
PC1	PC2	PC3	types	Diet	Sex
-0.00978032	-0.00978032	0.115829	F/C+_female	F/C+	female
-0.186262	-0.186262	0.0474555	F/C+_female	F/C+	female
-0.0947509	-0.0947509	0.155395	F/C+_female	F/C+	female
-0.348867	-0.348867	0.0261301	F/C+_female	F/C+	female
-0.310865	-0.310865	0.14986	F/C+_female	F/C+	female
-0.362929	-0.362929	-0.16606	F/C-_female	F/C-	female
-0.390425	-0.390425	-0.168764	F/C-_female	F/C-	female
0.111203	0.111203	0.216087	F/C-_female	F/C-	female
0.0995823	0.0995823	0.332066	F/C-_female	F/C-	female
0.0983772	0.0983772	0.0298259	F/C-_female	F/C-	female
-0.225735	-0.225735	0.0118758	F/C+_male	F/C+	male
0.250532	0.250532	0.0735853	F/C+_male	F/C+	male
0.107025	0.107025	-0.0930426	F/C+_male	F/C+	male
0.0222847	0.0222847	-0.141573	F/C+_male	F/C+	male
0.115594	0.115594	-0.0751097	F/C+_male	F/C+	male
0.413098	0.413098	0.0635439	F/C-_male	F/C-	male
0.287003	0.287003	-0.168157	F/C-_male	F/C-	male
0.293092	0.293092	-0.150809	F/C-_male	F/C-	male
-0.153379	-0.153379	-0.0913915	F/C-_male	F/C-	male
0.285203	0.285203	-0.166746	F/C-_male	F/C-	male

### Sheet: Figure5B
pathway	lda	Diet	Sex
THRESYN_PWY__superpathway_of_L_threonine_biosynthesis	3.1994	F/C-	males
PEPTIDOGLYCANSYN_PWY__peptidoglycan_biosynthesis_I__meso_diaminopimelate_containing_	3.24081	F/C-	males
PWY_3001__superpathway_of_L_isoleucine_biosynthesis_I	3.25116	F/C-	males
PWY_6387__UDP_N_acetylmuramoyl_pentapeptide_biosynthesis_I__meso_diaminopimelate_containing_	3.26632	F/C-	males
PWY_6386__UDP_N_acetylmuramoyl_pentapeptide_biosynthesis_II__lysine_containing_	3.27708	F/C-	males
PWY_2942__L_lysine_biosynthesis_III	3.05653	F/C-	males
PWY_6385__peptidoglycan_biosynthesis_III__mycobacteria_	3.22556	F/C-	males
PWY_5097__L_lysine_biosynthesis_VI	3.07402	F/C-	males
COA_PWY__coenzyme_A_biosynthesis_I	3.14601	F/C+	males
PWY_7663__gondoate_biosynthesis__anaerobic_	3.2164	F/C+	males
PWY_5973__cis_vaccenate_biosynthesis	3.22757	F/C+	males
PWY_6124__inosine_5_phosphate_biosynthesis_II	3.3268	F/C-	females
PWY_6123__inosine_5_phosphate_biosynthesis_I	3.34607	F/C-	females
PWY_724__superpathway_of_L_lysine__L_threonine_and_L_methionine_biosynthesis_II	3.36067	F/C-	females
COA_PWY__coenzyme_A_biosynthesis_I	3.10295	F/C+	females
PWY_4242__pantothenate_and_coenzyme_A_biosynthesis_III	3.23574	F/C+	females
PWY_6737__starch_degradation_V.g__Akkermansia_s__Akkermansia_muciniphila	3.36692	F/C+	females
PWY_5686__UMP_biosynthesis.g__Akkermansia_s__Akkermansia_muciniphila	3.40435	F/C+	females
PWY_4242__pantothenate_and_coenzyme_A_biosynthesis_III.g__Akkermansia_s__Akkermansia_muciniphila	3.43919	F/C+	females
PANTOSYN_PWY__pantothenate_and_coenzyme_A_biosynthesis_I.g__Akkermansia_s__Akkermansia_muciniphila	3.47273	F/C+	females
PWY_7219__adenosine_ribonucleotides_de_novo_biosynthesis.g__Akkermansia_s__Akkermansia_muciniphila	3.4871	F/C+	females
PWY0_1586__peptidoglycan_maturation__meso_diaminopimelate_containing_	3.52811	F/C+	females

### Sheet: Figure5S1
shannon	Diet	Sex
1.10235	F/C+	female
1.31299	F/C+	female
1.29659	F/C+	female
1.33566	F/C+	female
1.31408	F/C+	female
1.30922	F/C-	female
1.30448	F/C-	female
1.29642	F/C-	female
1.21544	F/C-	female
1.18554	F/C-	female
1.27916	F/C+	male
0.948054	F/C+	male
1.1362	F/C+	male
1.24407	F/C+	male
1.10144	F/C+	male
0.996826	F/C-	male
0.892633	F/C-	male
0.763975	F/C-	male
1.33854	F/C-	male
0.837569	F/C-	male
